# Comparative transcriptome and variant analyses of the pancreatic islets of a rat model of obese type 2 diabetes identifies a frequently distributed nonsense mutation in the lipocalin 2 gene

**DOI:** 10.1101/2024.09.13.609843

**Authors:** Norihide Yokoi, Naoki Adachi, Tomoki Hirokoji, Kenta Nakano, Minako Yoshihara, Saki Shigenaka, Ryuya Urakawa, Yukio Taniguchi, Yusaku Yoshida, Shigeo Yokose, Mikita Suyama, Tadashi Okamura

## Abstract

We have recently established the Zucker fatty diabetes mellitus (ZFDM) rat as a novel model of obese type 2 diabetes (T2D), originating from the obese Zucker fatty (ZF) rat harboring a missense mutation in the leptin receptor gene. Pathogenesis of dysfunction of the pancreatic islets and genetic factors of T2D in ZFDM rats remain unknown. Here, we perform comparative transcriptome and variant analyses of the pancreatic islets between the two strains. Among differentially expressed genes irrespective of obesity and glucose intolerance states, we identify a nonsense mutation, c.409C>T (p.Gln137X), in the lipocalin 2 (*Lcn2*) gene which encodes a secreted protein called neutrophil gelatinase-associated lipocalin, a well-known biomarker for inflammation. Interestingly, we find that the *Lcn2* mutation is distributed widely in rat species, such as commonly used DA and F344 strains. We examine the *Lcn2* mutation as a strong candidate gene for T2D in ZFDM rats by using genome editing of ZFDM rats in which the nonsense mutation is replaced with a wild-type nucleotide. We find that the genome editing well works but also observe that there is no significant difference in the development of T2D between genome-edited and original ZFDM rats. Finally, we perform a genetic linkage analysis by using backcross progeny between ZF and ZFDM rats and confirm that the *Lcn2* mutation exhibits no significant association with the onset of T2D. Our data indicate that several rat strains would serve as *Lcn2* deficient models, contributing to elucidate pathophysiological roles of Lcn2 in a wide variety of phenotypes.
