## Supplemental Table S2 for "Comparative transcriptome and variant analyses of the pancreatic islets of a rat model of obese type 2 diabetes identifies a frequently distributed nonsense mutation in the lipocalin 2 gene"

### Sheet: downDEG_231genes
Supplemental Table S2. List of 359 DEGs for ZF fa/fa vs. ZFDM fa/fa at 8 weeks of age.
	genesymbol	logFC	logCPM	F	PValue	FDR
ENSRNOG00000013973	Lcn2	-4.82342	8.14864	1401.23	4.44543e-16	5.78528e-12
ENSRNOG00000024848	Fga	-2.97703	6.66309	468.076	1.29126e-12	3.36089e-09
ENSRNOG00000025074	Fgg	-2.24796	10.2026	421.84	2.72405e-12	5.7877e-09
ENSRNOG00000008478	Mmp13	-3.07063	6.04479	414.067	3.1131e-12	5.7877e-09
ENSRNOG00000007092	Fgb	-2.04894	12.096	382.839	5.45393e-12	7.38503e-09
ENSRNOG00000026336	Tmem255b	-2.46467	5.61173	380.73	5.67468e-12	7.38503e-09
ENSRNOG00000020421	Fndc7	-4.5721	4.50244	350.536	1.03352e-11	1.22275e-08
ENSRNOG00000042912	Mycbpap	-5.3565	3.47952	341.465	1.28451e-11	1.39305e-08
ENSRNOG00000056001	Sftpd	-2.60249	5.11199	334.313	1.4334e-11	1.43494e-08
ENSRNOG00000001006	Nptx2	-4.01633	3.74818	292.049	3.79101e-11	3.52401e-08
ENSRNOG00000006778	Mmp19	-3.61322	3.32422	261.914	8.17623e-11	6.15037e-08
ENSRNOG00000032664	RT1-S2	-2.90836	3.78269	259.953	8.50674e-11	6.15037e-08
ENSRNOG00000000321	Cd24	-1.76934	8.94851	247.779	1.1881e-10	8.13784e-08
ENSRNOG00000010645	Lgals3	-1.59262	8.8074	225.558	2.29193e-10	1.42034e-07
ENSRNOG00000068679	Rpl30	-2.54333	5.00377	220.312	2.70142e-10	1.59801e-07
ENSRNOG00000000777	RT1-S3	-1.86801	5.48497	217.776	2.92746e-10	1.64327e-07
ENSRNOG00000039494	Aass	-1.4908	7.98137	215.023	3.19798e-10	1.64327e-07
ENSRNOG00000010935	Cpb2	-1.82948	6.05733	213.837	3.32365e-10	1.64327e-07
ENSRNOG00000004687	Thbd	-1.93761	5.15042	213.06	3.40927e-10	1.64327e-07
ENSRNOG00000015654	Ghr	-1.55646	7.52681	196.616	5.94889e-10	2.63474e-07
ENSRNOG00000001837	Sst	-1.74759	9.23608	196.027	6.07363e-10	2.63474e-07
ENSRNOG00000003114	B4galt4	-1.4668	7.55485	193.39	6.66958e-10	2.77815e-07
ENSRNOG00000009980	Plpp1	-1.34592	8.52056	190.684	7.35101e-10	2.89897e-07
ENSRNOG00000004405	Pigr	-2.29271	4.45077	187.394	8.29323e-10	3.17436e-07
ENSRNOG00000010635	Igfbp4	-1.41184	9.5658	185.622	8.84973e-10	3.29058e-07
ENSRNOG00000008334	Crocc	-2.26884	4.0841	173.349	1.4172e-09	4.98471e-07
ENSRNOG00000020729	Stc2	-1.49058	6.38605	162.742	2.18084e-09	7.2773e-07
ENSRNOG00000066942	NA	-1.384	6.62231	160.123	2.43591e-09	7.73193e-07
ENSRNOG00000062369	NA	-1.61784	5.11975	157.709	2.7019e-09	8.37202e-07
ENSRNOG00000018400	Golm1	-1.25245	6.96297	155.927	2.91852e-09	8.83294e-07
ENSRNOG00000000406	Ros1	-1.41405	6.23889	152.828	3.34501e-09	9.67376e-07
ENSRNOG00000063732	H1f0	-1.23175	8.13308	146.765	4.40074e-09	1.21952e-06
ENSRNOG00000019328	Phgdh	-1.74525	5.5105	146.75	4.40431e-09	1.21952e-06
ENSRNOG00000005700	Nsg1	-1.40145	6.26483	142.755	5.30665e-09	1.43877e-06
ENSRNOG00000015160	Gem	-1.39029	5.59382	138.334	6.56028e-09	1.72278e-06
ENSRNOG00000067441	H1f2	-1.15013	9.48265	138.15	6.61896e-09	1.72278e-06
ENSRNOG00000069456	NA	-4.01721	2.35412	137.659	7.08355e-09	1.79161e-06
ENSRNOG00000065935	Kng2	-2.55377	3.52811	136.586	7.15874e-09	1.79161e-06
ENSRNOG00000008890	Slc18a2	-1.8007	4.57519	131.344	9.29429e-09	2.28219e-06
ENSRNOG00000012417	Iapp	-1.32249	13.828	125.496	1.25976e-08	2.97001e-06
ENSRNOG00000002653	Kcnk2	-2.04	3.64682	125.243	1.27801e-08	2.97001e-06
ENSRNOG00000042860	Pappa2	-3.07206	2.64524	115.062	2.27784e-08	4.9732e-06
ENSRNOG00000036942	Tnfrsf9	-2.59115	2.74901	114.771	2.29285e-08	4.9732e-06
ENSRNOG00000001416	Vgf	-1.48047	5.5203	113.644	2.43306e-08	5.1908e-06
ENSRNOG00000004554	Dcn	-1.17997	6.90743	111.802	2.70978e-08	5.41634e-06
ENSRNOG00000018680	Rpl17	-1.63743	6.661	111.651	2.73406e-08	5.41634e-06
ENSRNOG00000022283	Lhfpl5	-2.84389	2.6113	111.829	2.73658e-08	5.41634e-06
ENSRNOG00000010833	Mthfd2	-1.09646	7.17086	111.571	2.74687e-08	5.41634e-06
ENSRNOG00000048088	Mest	-1.13518	6.67286	110.886	2.86062e-08	5.55642e-06
ENSRNOG00000015290	Tpi1	-1.1817	8.56429	110.145	2.98963e-08	5.72163e-06
ENSRNOG00000053577	Gramd1b	-1.53346	5.6899	107.613	3.48338e-08	6.48387e-06
ENSRNOG00000000456	Psmb8	-2.11505	3.85051	107.604	3.48756e-08	6.48387e-06
ENSRNOG00000009031	Gucy2c	-1.88557	4.243	107.231	3.56651e-08	6.53727e-06
ENSRNOG00000005998	Smoc1	-1.53969	4.4696	106.264	3.78421e-08	6.83996e-06
ENSRNOG00000066573	C4a	-2.19617	5.18334	104.344	4.26357e-08	7.60083e-06
ENSRNOG00000018076	Fmo5	-1.88409	3.60342	102.506	4.7913e-08	8.20447e-06
ENSRNOG00000015514	Bcat1	-1.04932	6.81756	102.144	4.89919e-08	8.22875e-06
ENSRNOG00000043866	NA	-1.47934	10.1056	101.794	5.01025e-08	8.22875e-06
ENSRNOG00000000542	Dnah8	-2.10424	3.52145	101.003	5.27657e-08	8.27341e-06
ENSRNOG00000011672	Tph1	-2.45093	2.71265	100.545	5.45545e-08	8.45204e-06
ENSRNOG00000050647	Hspa1a	-1.30752	5.34998	96.9546	6.87653e-08	1.04059e-05
ENSRNOG00000007377	Slit3	-1.22669	5.78147	95.0413	7.82326e-08	1.15695e-05
ENSRNOG00000028330	NA	-1.38669	6.80684	94.5086	8.11223e-08	1.18621e-05
ENSRNOG00000021200	Hjv	-7.81402	1.39635	116.986	8.299e-08	1.18808e-05
ENSRNOG00000027030	Adm	-1.31604	5.29824	94.1586	8.30958e-08	1.18808e-05
ENSRNOG00000014387	Chac1	-1.53656	5.65988	94.0025	8.39889e-08	1.18808e-05
ENSRNOG00000008106	Shmt2	-1.20045	6.25872	93.0508	8.96827e-08	1.24163e-05
ENSRNOG00000028896	A2m	-1.15543	5.91844	91.5141	9.98386e-08	1.36768e-05
ENSRNOG00000016587	Ninj1	-1.262	6.72459	90.2028	1.09538e-07	1.46961e-05
ENSRNOG00000010791	Ripor3	-1.63527	3.58753	89.5087	1.15174e-07	1.52946e-05
ENSRNOG00000045738	Ak4	-1.19019	5.5386	86.7268	1.4089e-07	1.81539e-05
ENSRNOG00000006867	Etv1	-1.24855	5.53652	86.0366	1.48262e-07	1.87328e-05
ENSRNOG00000059540	Gcnt3	-1.99074	3.20656	85.4542	1.55009e-07	1.9397e-05
ENSRNOG00000001349	Mcm7	-1.48068	4.13918	85.0253	1.59905e-07	1.9819e-05
ENSRNOG00000046667	Fosb	-1.78803	4.47459	84.6974	1.63881e-07	2.01203e-05
ENSRNOG00000069945	Tmem229a	-2.08769	3.91561	84.3687	1.68042e-07	2.04383e-05
ENSRNOG00000062678	H19	-2.59131	2.40446	83.4658	1.8159e-07	2.12902e-05
ENSRNOG00000042668	Msrb3	-1.20129	4.98946	80.7202	2.22336e-07	2.52339e-05
ENSRNOG00000013000	Ldhb	-1.23653	5.05099	80.683	2.22982e-07	2.52339e-05
ENSRNOG00000051232	Gbe1	-1.11242	5.90756	80.1784	2.31987e-07	2.53065e-05
ENSRNOG00000007607	Nr4a1	-1.67066	5.52918	79.9803	2.35644e-07	2.53065e-05
ENSRNOG00000019763	Mlph	-1.08297	5.27033	79.8953	2.37236e-07	2.53065e-05
ENSRNOG00000016827	Slc38a3	-2.73408	2.78854	79.6008	2.44118e-07	2.58289e-05
ENSRNOG00000063761	NA	-1.77182	3.57785	79.1515	2.51791e-07	2.62144e-05
ENSRNOG00000029556	Cntnap5c	-1.21815	5.06172	78.0762	2.74306e-07	2.7809e-05
ENSRNOG00000005806	Oxtr	-1.27983	4.44885	78.0163	2.75654e-07	2.7809e-05
ENSRNOG00000012582	Eif4ebp1	-1.39554	5.4369	76.8303	3.03474e-07	2.99118e-05
ENSRNOG00000001792	Slc12a8	-1.01549	5.54347	76.7411	3.05692e-07	2.99118e-05
ENSRNOG00000013663	Tmem86a	-1.33094	4.83235	75.1074	3.49846e-07	3.37251e-05
ENSRNOG00000016099	Id4	-1.80036	3.61083	74.4372	3.70174e-07	3.51005e-05
ENSRNOG00000060949	Anxa8	-2.44762	2.33991	72.8199	4.277e-07	3.99631e-05
ENSRNOG00000005669	Car8	-1.83081	3.97804	71.6015	4.71378e-07	4.26008e-05
ENSRNOG00000020812	Gys1	-1.08233	6.05252	71.4473	4.77553e-07	4.28612e-05
ENSRNOG00000009459	Slc35f6	-1.41065	3.91899	69.7443	5.54692e-07	4.84481e-05
ENSRNOG00000007046	Cfap70	-1.92135	3.05146	68.1968	6.37661e-07	5.35388e-05
ENSRNOG00000058681	Tsga10	-1.87944	2.78854	67.731	6.65459e-07	5.55146e-05
ENSRNOG00000033389	Susd2	-1.51768	3.61452	67.4895	6.7939e-07	5.63158e-05
ENSRNOG00000001159	Tff3	-1.13952	6.0908	67.3452	6.8809e-07	5.65778e-05
ENSRNOG00000036682	Pycr1	-1.15107	4.43402	64.4586	8.99947e-07	6.97138e-05
ENSRNOG00000055222	Tpi1l1	-1.09161	5.26337	62.8632	1.04821e-06	7.88519e-05
ENSRNOG00000002365	Itm2a	-1.1859	4.99973	62.1386	1.12463e-06	8.3634e-05
ENSRNOG00000012036	Pcsk5	-1.34563	3.89052	61.8895	1.15254e-06	8.47413e-05
ENSRNOG00000013971	Psat1	-1.12572	4.98821	61.0942	1.24613e-06	9.04836e-05
ENSRNOG00000018039	Sncb	-1.0853	5.13137	60.7322	1.29165e-06	9.28704e-05
ENSRNOG00000011490	Angptl8	-1.08663	5.38214	60.5347	1.31727e-06	9.41918e-05
ENSRNOG00000014426	Lox	-1.22038	5.30393	60.4626	1.32678e-06	9.43533e-05
ENSRNOG00000063108	H3f3a-ps3	-1.07298	4.90832	59.6803	1.43511e-06	9.93432e-05
ENSRNOG00000004757	Tmem158	-1.77531	3.33864	59.6015	1.44743e-06	9.96659e-05
ENSRNOG00000047493	Slco1a5	-1.51698	3.47446	58.6439	1.595e-06	0.000106311
ENSRNOG00000049410	Chrm3	-1.2636	3.85234	58.6043	1.60112e-06	0.000106311
ENSRNOG00000065214	Hmgn5b	-1.59928	3.05785	57.9796	1.70828e-06	0.000111155
ENSRNOG00000043098	Mt2A	-1.14871	5.42618	57.8292	1.73367e-06	0.000111521
ENSRNOG00000007319	Trib3	-1.34135	5.20255	57.7965	1.73957e-06	0.000111521
ENSRNOG00000003960	Cltrn	-1.04033	8.95421	57.6401	1.76787e-06	0.00011223
ENSRNOG00000034236	C2cd4a	-1.10082	4.84466	57.3814	1.81621e-06	0.000114733
ENSRNOG00000007827	Cox4i2	-1.14171	4.72781	57.235	1.84415e-06	0.000115121
ENSRNOG00000023344	Rpl23a	-1.04188	6.46562	56.8963	1.91044e-06	0.000118392
ENSRNOG00000017766	Car12	-1.59922	2.9635	56.4215	2.01012e-06	0.000122241
ENSRNOG00000011162	Smco4	-1.22823	4.9652	56.2981	2.03478e-06	0.000123166
ENSRNOG00000070637	Fkbp11	-1.04588	5.28627	55.2974	2.26348e-06	0.000135746
ENSRNOG00000014371	Cdh13	-2.6113	2.5183	54.5003	2.48102e-06	0.000146386
ENSRNOG00000058780	Igfbp1	-1.48545	3.49075	54.1053	2.57602e-06	0.000150459
ENSRNOG00000004854	Has2	-1.16829	4.16698	54.0136	2.60129e-06	0.000150459
ENSRNOG00000042753	Fgf13	-1.90586	2.40666	53.3787	2.79609e-06	0.000157707
ENSRNOG00000065219	NA	-1.26893	5.07788	53.3447	2.79932e-06	0.000157707
ENSRNOG00000009329	Nr1d1	-1.06157	5.76964	53.1384	2.86378e-06	0.000160635
ENSRNOG00000017243	Bnip3	-1.32673	7.76632	52.9918	2.91059e-06	0.000161185
ENSRNOG00000001469	Eln	-1.09883	5.94926	52.853	2.95588e-06	0.000162999
ENSRNOG00000045885	LOC100365810	-1.1317	5.35672	52.7525	2.98919e-06	0.000164141
ENSRNOG00000020659	Mrpl4	-1.07181	4.3474	52.4987	3.07533e-06	0.000168161
ENSRNOG00000024115	C6	-1.59059	3.15513	52.1539	3.19826e-06	0.000172706
ENSRNOG00000029386	RT1-N2	-2.427	2.22728	51.9444	3.29755e-06	0.000175878
ENSRNOG00000009629	Car2	-1.72675	4.02152	51.2257	3.55104e-06	0.000188625
ENSRNOG00000009932	Mctp2	-1.33712	3.41935	51.0661	3.61691e-06	0.000191343
ENSRNOG00000070065	NA	-6.93547	0.664886	59.3808	3.70081e-06	0.000194989
ENSRNOG00000006019	G0s2	-1.12705	4.13335	50.6466	3.79419e-06	0.00019751
ENSRNOG00000005053	Egln3	-1.16233	5.42399	50.2834	3.95598e-06	0.000205112
ENSRNOG00000013238	Tmem14a	-1.45397	3.49744	50.0652	4.05874e-06	0.000209605
ENSRNOG00000016299	Klf4	-1.09193	4.26305	49.1985	4.4903e-06	0.000226499
ENSRNOG00000039024	Spice1	-1.4647	2.75246	48.8158	4.70186e-06	0.000234444
ENSRNOG00000053244	Spp2	-2.60923	1.75826	48.5705	4.94469e-06	0.000244678
ENSRNOG00000020300	Lsp1	-1.22622	3.47706	47.993	5.18298e-06	0.000254799
ENSRNOG00000003687	Rgs2	-1.01529	5.17712	47.7888	5.31021e-06	0.000259801
ENSRNOG00000038047	NA	-1.13102	6.14672	47.2228	5.68619e-06	0.000274074
ENSRNOG00000047894	Liph	-1.40576	3.33132	45.7909	6.78388e-06	0.000317473
ENSRNOG00000032609	NA	-1.81386	2.78831	45.1045	7.39794e-06	0.000336069
ENSRNOG00000063395	NA	-3.7707	1.16778	43.4703	7.41139e-06	0.000336069
ENSRNOG00000017783	Sfrp1	-1.45199	2.88214	44.9551	7.53577e-06	0.000337012
ENSRNOG00000020995	Fut1	-1.56989	2.57211	44.686	7.80085e-06	0.000344922
ENSRNOG00000023546	Hspb1	-1.25008	3.95727	44.6331	7.84462e-06	0.000344922
ENSRNOG00000000811	Pkib	-1.52567	3.41734	44.4839	7.9966e-06	0.000348053
ENSRNOG00000004805	Stac2	-1.55262	2.48543	43.7265	8.82035e-06	0.000378838
ENSRNOG00000010999	Cep295	-1.30056	3.38101	43.5842	8.97438e-06	0.000384186
ENSRNOG00000018735	Cd74	-1.19219	5.3884	42.9504	9.74185e-06	0.000408189
ENSRNOG00000018163	Ipcef1	-1.55074	3.43236	42.9431	9.75464e-06	0.000408189
ENSRNOG00000031273	Rpl27al7	-1.14743	5.90161	42.747	1.00047e-05	0.000414655
ENSRNOG00000014613	Ddah1	-1.16172	4.19704	42.3926	1.04836e-05	0.000427175
ENSRNOG00000007281	Flnc	-1.16081	4.14307	42.3713	1.05132e-05	0.000427175
ENSRNOG00000011863	Gins3	-1.3089	3.16962	41.6002	1.16525e-05	0.000463749
ENSRNOG00000020485	Vav3	-1.22106	3.91876	41.1063	1.24496e-05	0.000488008
ENSRNOG00000046216	Igsf7	-1.94171	1.72357	40.9629	1.28069e-05	0.000494566
ENSRNOG00000009425	Fgf7	-2.25976	2.05123	40.8375	1.30004e-05	0.000500553
ENSRNOG00000062503	NA	-1.29276	3.52977	39.6788	1.51393e-05	0.00056779
ENSRNOG00000000490	Rps10	-1.19673	5.01323	39.62	1.52601e-05	0.000570674
ENSRNOG00000059243	NA	-1.52876	2.51844	39.3949	1.57643e-05	0.000582857
ENSRNOG00000037198	Usp18	-1.44245	3.2131	39.3891	1.5765e-05	0.000582857
ENSRNOG00000029145	NA	-1.16002	4.48838	37.9541	1.93069e-05	0.000684202
ENSRNOG00000005964	Nr4a3	-1.78968	2.9576	37.9254	1.93999e-05	0.000684202
ENSRNOG00000015904	Wfdc1	-1.20603	3.4148	37.8053	1.97284e-05	0.000690175
ENSRNOG00000025463	C8h11orf87	-1.1455	3.31989	37.6915	2.00549e-05	0.000697847
ENSRNOG00000047158	Selenbp1	-2.06943	1.96552	37.509	2.0707e-05	0.000716074
ENSRNOG00000058742	Pkhd1	-1.89499	2.33199	36.6636	2.33381e-05	0.000782789
ENSRNOG00000011984	Cxcl14	-1.94183	1.72353	36.5419	2.39033e-05	0.000795594
ENSRNOG00000001854	Tmtc1	-1.15535	3.45545	35.0315	2.97359e-05	0.000946168
ENSRNOG00000013981	Ptpn5	-2.27817	1.51928	35.0941	2.9953e-05	0.000948439
ENSRNOG00000019645	Osbp2	-1.29406	3.16377	34.8211	3.07093e-05	0.000963826
ENSRNOG00000010977	Igfbp6	-1.24458	2.74806	33.7911	3.60145e-05	0.00109252
ENSRNOG00000007231	Spam1	-2.82168	0.848445	32.9756	3.91413e-05	0.00116564
ENSRNOG00000061199	Tcfl5	-1.39782	2.60091	33.2251	3.93719e-05	0.00116983
ENSRNOG00000055049	Aldh1a2	-1.06975	3.51604	33.1919	3.95541e-05	0.00117257
ENSRNOG00000031485	Dpp3	-1.00017	4.36224	32.7393	4.24986e-05	0.00123909
ENSRNOG00000002217	Plac8	-1.59576	2.46025	32.5468	4.38766e-05	0.0012661
ENSRNOG00000031612	Gls2	-1.23391	3.36534	31.4946	5.19986e-05	0.00142889
ENSRNOG00000005277	Ptprv	-1.12188	3.25616	31.3483	5.32658e-05	0.00145937
ENSRNOG00000031849	Armh4	-1.44246	2.09361	30.9959	5.65492e-05	0.00152792
ENSRNOG00000046540	Ugt2b37	-2.20681	1.31469	30.96	5.78166e-05	0.0015482
ENSRNOG00000017828	Egr3	-1.37621	3.6767	30.7679	5.86406e-05	0.00156363
ENSRNOG00000010841	Col8a2	-1.14449	3.56129	30.7081	5.923e-05	0.0015731
ENSRNOG00000015505	Mfap5	-1.26651	2.98674	30.2756	6.37068e-05	0.0016385
ENSRNOG00000010529	Thbs2	-1.23546	4.36242	30.1817	6.47041e-05	0.00165434
ENSRNOG00000009311	Fstl3	-1.03384	3.50422	29.8835	6.80716e-05	0.0017102
ENSRNOG00000026060	Arsi	-1.78031	1.9022	29.6335	7.12891e-05	0.00176045
ENSRNOG00000017223	Plg	-1.31041	2.56832	29.2671	7.57057e-05	0.00183812
ENSRNOG00000017672	Akr1c14	-1.8135	1.46827	28.3462	8.96816e-05	0.00207527
ENSRNOG00000015076	Cyp26b1	-2.26335	2.10842	27.8579	9.73403e-05	0.00220845
ENSRNOG00000030151	Thsd7a	-1.79406	1.51559	27.3578	0.000106877	0.00236548
ENSRNOG00000020560	Dmbt1	-2.48139	1.33318	27.0719	0.000113558	0.00247961
ENSRNOG00000037567	Iftap	-1.11396	2.90938	26.5839	0.000122182	0.00263257
ENSRNOG00000015357	Bmper	-1.61204	2.29511	26.3881	0.0001268	0.00270077
ENSRNOG00000029988	Rpl36l7	-1.08506	2.95348	26.1556	0.000132282	0.00278113
ENSRNOG00000033262	Reep6	-1.09051	3.14454	25.3099	0.000155138	0.00313504
ENSRNOG00000002159	Gpat3	-1.27015	2.35312	25.0203	0.000164075	0.00326494
ENSRNOG00000004676	Pak3	-1.65823	1.86646	24.6638	0.000176108	0.00339536
ENSRNOG00000023208	Myorg	-1.12948	2.51908	24.4758	0.000182259	0.00348098
ENSRNOG00000002381	Bmp3	-1.26095	2.2706	23.858	0.000205846	0.00381606
ENSRNOG00000046660	Gpc6	-1.42357	2.95625	23.7853	0.000208727	0.00384634
ENSRNOG00000069488	NA	-1.73227	1.41742	23.7509	0.000211724	0.00388081
ENSRNOG00000027592	Rerg	-1.81676	1.64003	23.7207	0.000212498	0.00388279
ENSRNOG00000063610	NA	-2.05203	1.62735	23.6653	0.000215305	0.00389705
ENSRNOG00000070948	NA	-1.16	2.89187	23.4295	0.000224079	0.00403341
ENSRNOG00000030021	NA	-1.20599	3.12999	23.187	0.00023526	0.00418262
ENSRNOG00000002218	Stbd1	-1.15436	2.83268	22.7523	0.000256999	0.00448336
ENSRNOG00000002475	Tpt1l1	-1.17751	2.50537	22.672	0.000261308	0.00453062
ENSRNOG00000003880	Tph2	-2.48226	0.769097	22.3228	0.00027757	0.00474641
ENSRNOG00000049452	Nebl	-1.30328	2.07034	21.4965	0.000333979	0.00543301
ENSRNOG00000010658	Cth	-1.44708	2.06124	21.3875	0.000341844	0.00552365
ENSRNOG00000029333	Echdc2	-1.39004	2.06059	21.369	0.00034317	0.0055341
ENSRNOG00000052173	Ranbp3l	-1.31135	2.10457	21.2838	0.00034939	0.00561354
ENSRNOG00000003587	Vegfd	-1.32182	2.3088	20.8867	0.000380321	0.00597044
ENSRNOG00000042717	Ciart	-1.04914	3.20548	20.8388	0.000384043	0.00601432
ENSRNOG00000009411	Chn2	-1.12413	2.40534	20.4429	0.000418699	0.00644845
ENSRNOG00000060054	Doc2b	-1.77679	1.38516	20.3011	0.000434846	0.00663434
ENSRNOG00000063051	Cacng6	-1.53569	1.56121	20.2364	0.000439516	0.00666898
ENSRNOG00000028690	LOC100362366	-1.05814	3.88749	19.9435	0.000467125	0.006911
ENSRNOG00000055751	P3h2	-1.22833	2.14379	19.6251	0.00050189	0.00724928
ENSRNOG00000004483	Ptprr	-1.27855	1.99232	18.9173	0.000589329	0.00804777
ENSRNOG00000032807	LOC100359505	-1.06916	3.16894	18.457	0.000654746	0.00873935
ENSRNOG00000007250	Six4	-1.11263	2.26016	18.2899	0.000681072	0.00901646
ENSRNOG00000066876	NA	-1.43295	2.8137	18.0091	0.000727261	0.00941749
ENSRNOG00000001701	Cbr3	-1.13372	2.34346	17.9843	0.000731692	0.0094373
ENSRNOG00000070034	Ankub1	-1.01097	3.42672	17.7624	0.000770848	0.00982004

### Sheet: upDEGs_128genes
Supplemental Table S2. List of 359 DEGs for ZF fa/fa vs. ZFDM fa/fa at 8 weeks of age.
	genesymbol	logFC	logCPM	F	PValue	FDR
ENSRNOG00000065254	RT1-CE16	4.77358	6.42705	1189.22	1.48169e-15	9.64138e-12
ENSRNOG00000069209	NA	4.47106	6.41272	546.158	4.25392e-13	1.40586e-09
ENSRNOG00000062487	NA	2.72084	6.59047	544.884	4.32106e-13	1.40586e-09
ENSRNOG00000004660	Fzd6	2.66531	5.73569	404.437	3.68495e-12	5.99449e-09
ENSRNOG00000012920	Col9a1	5.06765	3.52359	282.146	4.4089e-11	3.82516e-08
ENSRNOG00000054336	Majin	6.999	2.82194	190.683	7.63903e-11	6.15037e-08
ENSRNOG00000003899	Krt15	2.34253	4.93251	228.354	2.10435e-10	1.3693e-07
ENSRNOG00000058202	Ppp2r2c	1.78718	5.84067	214.843	3.2171e-10	1.64327e-07
ENSRNOG00000046834	C3	1.36792	9.6577	207.226	4.13349e-10	1.92119e-07
ENSRNOG00000037206	Ccdc77	3.59725	3.40897	193.786	6.83117e-10	2.77815e-07
ENSRNOG00000068069	Klk1b3	1.76122	5.59523	177.324	1.21228e-09	4.38238e-07
ENSRNOG00000006060	Matn2	1.33136	7.11269	164.667	2.01267e-09	6.89286e-07
ENSRNOG00000027513	Rtel1	1.87016	5.01514	161.676	2.28142e-09	7.4226e-07
ENSRNOG00000050091	Clxn	2.73919	3.30255	153.183	3.32357e-09	9.67376e-07
ENSRNOG00000029651	Rdh16	1.79254	4.23576	128.449	1.07926e-08	2.60102e-06
ENSRNOG00000005609	Neurod1	1.10776	8.14842	119.393	1.75508e-08	4.00712e-06
ENSRNOG00000002810	Gfpt2	1.10418	6.94703	115.232	2.21979e-08	4.9732e-06
ENSRNOG00000058308	Asic2	2.1819	3.59912	112.552	2.5983e-08	5.41634e-06
ENSRNOG00000065098	Hmgb1-ps4	4.20659	2.15327	97.6954	4.48218e-08	7.88258e-06
ENSRNOG00000022704	Esyt3	1.44949	4.48724	102.646	4.7466e-08	8.20447e-06
ENSRNOG00000017309	Rsrp1	1.23502	6.59857	101.726	5.03213e-08	8.22875e-06
ENSRNOG00000000967	Aacs	1.13355	6.23346	101.645	5.0584e-08	8.22875e-06
ENSRNOG00000024093	Dmrta1	2.01724	3.77392	101.238	5.19887e-08	8.27341e-06
ENSRNOG00000029078	Hmgn5	3.22009	2.17632	96.0563	7.45484e-08	1.11514e-05
ENSRNOG00000018603	Carns1	1.65013	4.31152	88.4628	1.24163e-07	1.63218e-05
ENSRNOG00000068555	Nt5c1a	2.42316	2.76148	87.3274	1.36469e-07	1.77601e-05
ENSRNOG00000009005	Slco2a1	1.72722	3.54994	86.3165	1.45386e-07	1.85495e-05
ENSRNOG00000013062	Cyp24a1	4.87039	1.6551	67.4465	1.71988e-07	2.05344e-05
ENSRNOG00000016690	Idi1	1.42556	6.10804	82.4129	1.94942e-07	2.26516e-05
ENSRNOG00000067213	NA	1.93782	3.49924	80.8043	2.21186e-07	2.52339e-05
ENSRNOG00000038999	RT1-CE11	1.22473	6.00513	80.3703	2.2851e-07	2.53065e-05
ENSRNOG00000002609	Ero1b	1.02108	10.4902	79.2901	2.48877e-07	2.612e-05
ENSRNOG00000001143	Cit	1.67113	4.34893	78.8952	2.56933e-07	2.65375e-05
ENSRNOG00000048250	Ldaf1	1.7539	3.40569	78.2108	2.71694e-07	2.7809e-05
ENSRNOG00000005713	Ccdc82	2.09433	2.93559	77.7127	2.83741e-07	2.81924e-05
ENSRNOG00000021020	Gpha2	5.40025	1.3999	63.1181	3.29526e-07	3.20034e-05
ENSRNOG00000042905	RT1-T24-4	1.61559	3.54606	74.7667	3.60237e-07	3.44715e-05
ENSRNOG00000032297	Msmo1	1.11312	5.66623	74.3658	3.72205e-07	3.51005e-05
ENSRNOG00000013067	Phf21b	1.45912	4.49702	72.444	4.38276e-07	4.0167e-05
ENSRNOG00000007610	Gdf11	1.11273	4.86332	71.2603	4.85449e-07	4.32715e-05
ENSRNOG00000000470	Vps52	1.10069	6.3715	70.7837	5.06019e-07	4.47982e-05
ENSRNOG00000004518	Cacnb1	1.79593	3.77012	69.2463	5.80099e-07	4.96672e-05
ENSRNOG00000046829	Kdr	1.12524	5.13486	69.0438	5.90256e-07	5.02065e-05
ENSRNOG00000001410	Gigyf1	1.29323	5.14267	68.7193	6.0767e-07	5.13521e-05
ENSRNOG00000029049	Zdhhc14	1.03104	5.71292	65.4509	8.19674e-07	6.58472e-05
ENSRNOG00000005731	Birc3	1.16823	5.20974	65.1856	8.40319e-07	6.70915e-05
ENSRNOG00000011616	Slc26a5	2.02874	3.21506	64.8522	8.68905e-07	6.82865e-05
ENSRNOG00000015812	Tm4sf1	1.25668	4.19257	64.806	8.71028e-07	6.82865e-05
ENSRNOG00000058908	Hmgb1-ps8	5.12058	1.16908	51.2929	1.34745e-06	9.47877e-05
ENSRNOG00000064882	NA	3.98847	1.3678	53.1225	1.4099e-06	9.81199e-05
ENSRNOG00000011474	Ppp1r3b	1.64106	3.46747	59.2071	1.50675e-06	0.000103205
ENSRNOG00000069588	NA	1.11665	7.38096	58.7851	1.5714e-06	0.000105414
ENSRNOG00000001165	Tmprss3	4.04737	1.41645	51.0315	1.82494e-06	0.000114733
ENSRNOG00000026177	Mgam	1.5647	3.34675	56.4391	2.0065e-06	0.000122241
ENSRNOG00000036828	Pde1b	1.63887	2.91334	54.8904	2.36936e-06	0.000141444
ENSRNOG00000005592	Brinp2	1.30281	4.08555	54.0304	2.59682e-06	0.000150459
ENSRNOG00000024825	Fam163a	1.39086	3.31991	53.1046	2.87682e-06	0.000160635
ENSRNOG00000027392	Ccdc187	1.53506	3.94505	53.0648	2.88832e-06	0.000160635
ENSRNOG00000023601	Elavl4	1.03796	4.80304	52.3979	3.11014e-06	0.000169353
ENSRNOG00000018659	Csf1	1.01724	4.48046	49.3559	4.40801e-06	0.000224085
ENSRNOG00000004692	A1bg	2.09917	2.0946	47.0953	5.87699e-06	0.000281188
ENSRNOG00000013552	Scd	1.50412	3.02872	44.8328	7.65651e-06	0.000341239
ENSRNOG00000006235	Nell2	1.11457	3.85972	44.6223	7.8562e-06	0.000344922
ENSRNOG00000025518	Carmil3	1.17202	5.21716	43.855	8.66365e-06	0.000374581
ENSRNOG00000018694	Lipg	2.14016	2.37715	43.097	9.65474e-06	0.000407944
ENSRNOG00000007057	Csmd2	2.3051	1.86357	42.602	1.04473e-05	0.000427175
ENSRNOG00000002471	Polq	3.01541	1.17239	40.755	1.07273e-05	0.000433556
ENSRNOG00000014034	Olfml2a	1.12106	4.38596	40.9996	1.26301e-05	0.000491064
ENSRNOG00000024870	Anks1b	3.3155	1.15187	38.3369	1.32908e-05	0.000510225
ENSRNOG00000018330	Fam83f	1.12506	3.51788	40.3432	1.38154e-05	0.000527253
ENSRNOG00000005392	Ngfr	1.27368	4.12637	39.7225	1.50468e-05	0.000565949
ENSRNOG00000002419	Plp1	1.31159	3.12338	39.1231	1.63682e-05	0.000596683
ENSRNOG00000013526	Rassf4	1.94825	2.3349	39.0056	1.6753e-05	0.000607013
ENSRNOG00000049642	Smim5	1.18282	3.33808	37.7554	1.98746e-05	0.000693428
ENSRNOG00000018937	Gstm7	1.04043	4.47129	37.6324	2.02224e-05	0.000701799
ENSRNOG00000068306	Hmgb1-ps34	2.39258	1.51483	37.3581	2.12597e-05	0.000730011
ENSRNOG00000010325	Ptger3	1.4037	3.18595	36.5366	2.37443e-05	0.000794365
ENSRNOG00000029191	Gbp7	1.19624	3.39971	36.1568	2.51111e-05	0.000827772
ENSRNOG00000042137	Sting1	1.07708	3.69247	35.918	2.60163e-05	0.000848563
ENSRNOG00000026053	Grem1	1.66688	2.49386	35.7994	2.65586e-05	0.000859786
ENSRNOG00000030109	Kpna5	1.06881	3.537	34.4694	3.24092e-05	0.00100184
ENSRNOG00000065247	NA	1.02917	4.44493	34.037	3.46428e-05	0.0010608
ENSRNOG00000005667	Astn1	1.23681	3.33583	32.6593	4.30621e-05	0.00125091
ENSRNOG00000062648	NA	1.23244	2.83833	31.9015	4.86849e-05	0.00137413
ENSRNOG00000013535	Cdh6	1.12689	3.6562	30.9148	5.72275e-05	0.00153924
ENSRNOG00000009589	Angptl7	2.66449	1.45219	30.6496	5.87533e-05	0.00156363
ENSRNOG00000015061	Igfals	1.95189	1.76671	30.6986	6.02781e-05	0.00159443
ENSRNOG00000023356	Eif5b	1.42202	3.63063	30.5403	6.09266e-05	0.00160155
ENSRNOG00000000040	Kiaa1614	1.25464	2.79917	30.0441	6.62864e-05	0.00168383
ENSRNOG00000070850	NA	1.22151	3.48355	30.0314	6.63906e-05	0.00168383
ENSRNOG00000066042	Abcb1b	1.00394	3.50484	29.9007	6.78786e-05	0.00170865
ENSRNOG00000023452	C5h1orf127	1.2927	2.63442	29.0423	7.87509e-05	0.00189089
ENSRNOG00000038738	C9h2orf88	1.06504	3.09494	28.106	9.27625e-05	0.00212912
ENSRNOG00000019306	Syt12	1.74804	1.95982	27.5843	0.00010267	0.00229242
ENSRNOG00000048275	Urah	1.69783	1.9246	27.2676	0.000108707	0.00239375
ENSRNOG00000047817	Enox1	1.34702	2.47982	26.9132	0.000115148	0.00251012
ENSRNOG00000018485	Gpr155	1.0501	3.15819	26.6157	0.000121472	0.00262162
ENSRNOG00000059810	Txnrd3	1.22914	2.52772	26.5197	0.000123749	0.00265754
ENSRNOG00000007795	Gpr20	2.45231	1.13436	26.0641	0.000129593	0.00275207
ENSRNOG00000067704	LOC103692512	1.43213	2.05937	26.1957	0.000131807	0.00278113
ENSRNOG00000020295	Plekhn1	1.61847	2.74581	26.1689	0.000132084	0.00278113
ENSRNOG00000004756	Syt2	1.93796	1.5911	26.0821	0.000136158	0.00283513
ENSRNOG00000019518	Pde4c	1.43868	2.43981	25.9609	0.000137396	0.00285179
ENSRNOG00000003209	NA	1.84786	1.69058	25.8678	0.000141476	0.00291786
ENSRNOG00000008098	Lrrc4	1.15361	3.27638	25.2415	0.000157192	0.00316181
ENSRNOG00000038319	Akr1c19	1.15732	2.90528	25.0968	0.000161643	0.00323161
ENSRNOG00000026344	Togaram2	1.37389	2.43365	24.964	0.000165997	0.00328708
ENSRNOG00000057443	Nos2	1.96503	1.92308	23.6988	0.000214477	0.00389705
ENSRNOG00000013248	Wwc2	1.07648	2.77676	23.3532	0.000227602	0.00408078
ENSRNOG00000015618	Wnt5a	1.17448	2.79342	23.1323	0.000237972	0.00421539
ENSRNOG00000030170	Krt10	1.36672	2.15104	22.6541	0.00026283	0.00454246
ENSRNOG00000065357	Zfp697	1.45668	1.86875	22.623	0.000265298	0.00457903
ENSRNOG00000026690	Kin	1.09089	2.63845	21.6944	0.000320176	0.00525812
ENSRNOG00000001544	Cyyr1	1.19146	2.90209	21.5332	0.000331186	0.0053943
ENSRNOG00000016021	Lims2	1.12896	2.78836	21.3866	0.000341665	0.00552365
ENSRNOG00000004889	Vangl2	1.66035	1.70368	20.9103	0.000381558	0.00598264
ENSRNOG00000014302	Dlgap3	1.1874	2.26476	20.3486	0.000427818	0.00653478
ENSRNOG00000012058	Egflam	1.56936	1.76874	20.2443	0.000440191	0.00666898
ENSRNOG00000018266	Slc23a3	1.7755	1.47282	20.0337	0.000463295	0.00689065
ENSRNOG00000009919	Acod1	1.35233	2.22693	19.7459	0.000489042	0.00712697
ENSRNOG00000010911	Tmem108	1.63235	1.45696	19.4664	0.000525393	0.00752196
ENSRNOG00000017448	Exoc3l2	1.5317	2.38771	19.0606	0.00057068	0.00794314
ENSRNOG00000024712	Insc	1.03681	3.50666	19.0259	0.000574323	0.00795978
ENSRNOG00000008602	Steap4	1.45278	1.86888	18.5158	0.000648698	0.00868535
ENSRNOG00000002031	Naa11	2.39569	1.0938	18.0937	0.000694964	0.00909886
ENSRNOG00000024569	Gimap9	1.76671	1.17634	18.1746	0.000705294	0.00920632
ENSRNOG00000069459	Lin28a	1.61018	1.44185	18.1756	0.000706255	0.00920962
ENSRNOG00000004078	Eno3	1.62834	1.60712	18.0932	0.000718943	0.00934084
