## Supplemental Table S6 for "Comparative transcriptome and variant analyses of the pancreatic islets of a rat model of obese type 2 diabetes identifies a frequently distributed nonsense mutation in the lipocalin 2 gene"

### Sheet: downDEG_common_69genes
Supplemental Table S6. List of the common 127 DEGs at 8 weeks of age.
	genesymbol
ENSRNOG00000000321	Cd24
ENSRNOG00000000542	Dnah8
ENSRNOG00000001006	Nptx2
ENSRNOG00000001159	Tff3
ENSRNOG00000002475	Tpt1l1
ENSRNOG00000002653	Kcnk2
ENSRNOG00000003114	B4galt4
ENSRNOG00000004405	Pigr
ENSRNOG00000004676	Pak3
ENSRNOG00000004687	Thbd
ENSRNOG00000005700	Nsg1
ENSRNOG00000005806	Oxtr
ENSRNOG00000006778	Mmp19
ENSRNOG00000007046	Cfap70
ENSRNOG00000007092	Fgb
ENSRNOG00000008334	Crocc
ENSRNOG00000008478	Mmp13
ENSRNOG00000009329	Nr1d1
ENSRNOG00000010645	Lgals3
ENSRNOG00000010999	Cep295
ENSRNOG00000013238	Tmem14a
ENSRNOG00000013973	Lcn2
ENSRNOG00000014371	Cdh13
ENSRNOG00000015160	Gem
ENSRNOG00000015290	Tpi1
ENSRNOG00000015654	Ghr
ENSRNOG00000016827	Slc38a3
ENSRNOG00000017243	Bnip3
ENSRNOG00000018076	Fmo5
ENSRNOG00000018400	Golm1
ENSRNOG00000018680	Rpl17
ENSRNOG00000020421	Fndc7
ENSRNOG00000020659	Mrpl4
ENSRNOG00000020729	Stc2
ENSRNOG00000021200	Hjv
ENSRNOG00000022283	Lhfpl5
ENSRNOG00000025074	Fgg
ENSRNOG00000026336	Tmem255b
ENSRNOG00000027030	Adm
ENSRNOG00000027592	Rerg
ENSRNOG00000028330	NA
ENSRNOG00000029556	Cntnap5c
ENSRNOG00000032609	NA
ENSRNOG00000032664	RT1-S2
ENSRNOG00000036942	Tnfrsf9
ENSRNOG00000038047	NA
ENSRNOG00000039024	Spice1
ENSRNOG00000039494	Aass
ENSRNOG00000042912	Mycbpap
ENSRNOG00000043098	Mt2A
ENSRNOG00000045738	Ak4
ENSRNOG00000047493	Slco1a5
ENSRNOG00000049410	Chrm3
ENSRNOG00000050647	Hspa1a
ENSRNOG00000055751	P3h2
ENSRNOG00000056001	Sftpd
ENSRNOG00000058681	Tsga10
ENSRNOG00000059243	NA
ENSRNOG00000061199	Tcfl5
ENSRNOG00000063395	NA
ENSRNOG00000063610	NA
ENSRNOG00000063761	NA
ENSRNOG00000065214	Hmgn5b
ENSRNOG00000066876	NA
ENSRNOG00000067441	H1f2
ENSRNOG00000068679	Rpl30
ENSRNOG00000069456	NA
ENSRNOG00000070065	NA
ENSRNOG00000070948	NA

### Sheet: upDEGs_common_58genes
Supplemental Table S6. List of the common 127 DEGs at 8 weeks of age.
Row.names	genesymbol
ENSRNOG00000000040	Kiaa1614
ENSRNOG00000001143	Cit
ENSRNOG00000001165	Tmprss3
ENSRNOG00000001544	Cyyr1
ENSRNOG00000002031	Naa11
ENSRNOG00000002471	Polq
ENSRNOG00000003899	Krt15
ENSRNOG00000004078	Eno3
ENSRNOG00000004518	Cacnb1
ENSRNOG00000004660	Fzd6
ENSRNOG00000004692	A1bg
ENSRNOG00000005392	Ngfr
ENSRNOG00000005713	Ccdc82
ENSRNOG00000005731	Birc3
ENSRNOG00000007057	Csmd2
ENSRNOG00000008602	Steap4
ENSRNOG00000009005	Slco2a1
ENSRNOG00000009919	Acod1
ENSRNOG00000010325	Ptger3
ENSRNOG00000012920	Col9a1
ENSRNOG00000013248	Wwc2
ENSRNOG00000013526	Rassf4
ENSRNOG00000013552	Scd
ENSRNOG00000014034	Olfml2a
ENSRNOG00000015618	Wnt5a
ENSRNOG00000015812	Tm4sf1
ENSRNOG00000016021	Lims2
ENSRNOG00000017448	Exoc3l2
ENSRNOG00000018659	Csf1
ENSRNOG00000018694	Lipg
ENSRNOG00000021020	Gpha2
ENSRNOG00000022704	Esyt3
ENSRNOG00000024870	Anks1b
ENSRNOG00000026053	Grem1
ENSRNOG00000026344	Togaram2
ENSRNOG00000027513	Rtel1
ENSRNOG00000029078	Hmgn5
ENSRNOG00000029191	Gbp7
ENSRNOG00000029651	Rdh16
ENSRNOG00000037206	Ccdc77
ENSRNOG00000038999	RT1-CE11
ENSRNOG00000042905	RT1-T24-4
ENSRNOG00000046834	C3
ENSRNOG00000048250	Ldaf1
ENSRNOG00000048275	Urah
ENSRNOG00000050091	Clxn
ENSRNOG00000054336	Majin
ENSRNOG00000057443	Nos2
ENSRNOG00000058908	Hmgb1-ps8
ENSRNOG00000062487	NA
ENSRNOG00000062648	NA
ENSRNOG00000064882	NA
ENSRNOG00000065098	Hmgb1-ps4
ENSRNOG00000065254	RT1-CE16
ENSRNOG00000066042	Abcb1b
ENSRNOG00000067213	NA
ENSRNOG00000067704	LOC103692512
ENSRNOG00000069209	NA
