## Supplemental Table S8 for "Comparative transcriptome and variant analyses of the pancreatic islets of a rat model of obese type 2 diabetes identifies a frequently distributed nonsense mutation in the lipocalin 2 gene"

### Sheet: downDEG_common_52genes
Supplemental Table S8. List of the common 166 DEGs at 12 weeks of age.
	genesymbol
ENSRNOG00000000321	Cd24
ENSRNOG00000000542	Dnah8
ENSRNOG00000001006	Nptx2
ENSRNOG00000001792	Slc12a8
ENSRNOG00000004405	Pigr
ENSRNOG00000004473	Ppargc1a
ENSRNOG00000004678	Itln1
ENSRNOG00000004757	Tmem158
ENSRNOG00000005053	Egln3
ENSRNOG00000006462	Ero1a
ENSRNOG00000007294	Sntg1
ENSRNOG00000007706	Prkaa2
ENSRNOG00000008334	Crocc
ENSRNOG00000010791	Ripor3
ENSRNOG00000010999	Cep295
ENSRNOG00000011231	Cntnap4
ENSRNOG00000011460	Arfgef3
ENSRNOG00000013238	Tmem14a
ENSRNOG00000013886	Fyb1
ENSRNOG00000013973	Lcn2
ENSRNOG00000014371	Cdh13
ENSRNOG00000014550	Plcxd3
ENSRNOG00000015654	Ghr
ENSRNOG00000016827	Slc38a3
ENSRNOG00000018076	Fmo5
ENSRNOG00000018680	Rpl17
ENSRNOG00000020421	Fndc7
ENSRNOG00000022283	Lhfpl5
ENSRNOG00000025612	Sez6l
ENSRNOG00000025764	Mt1
ENSRNOG00000026336	Tmem255b
ENSRNOG00000026953	Gpr88
ENSRNOG00000027030	Adm
ENSRNOG00000028991	Kcnb2
ENSRNOG00000030714	Bsn
ENSRNOG00000032664	RT1-S2
ENSRNOG00000038047	NA
ENSRNOG00000042860	Pappa2
ENSRNOG00000042912	Mycbpap
ENSRNOG00000043098	Mt2A
ENSRNOG00000049949	Hapln4
ENSRNOG00000056940	Cited2
ENSRNOG00000057557	Prlr
ENSRNOG00000061508	Reps2
ENSRNOG00000063395	NA
ENSRNOG00000063610	NA
ENSRNOG00000063761	NA
ENSRNOG00000065214	Hmgn5b
ENSRNOG00000068679	Rpl30
ENSRNOG00000069456	NA
ENSRNOG00000069945	Tmem229a
ENSRNOG00000070948	NA

### Sheet: upDEG_common_114genes
Supplemental Table S8. List of the common 166 DEGs at 12 weeks of age.
	genesymbol
ENSRNOG00000000479	Kifc1
ENSRNOG00000000700	Tmem119
ENSRNOG00000000704	Cmklr1
ENSRNOG00000001165	Tmprss3
ENSRNOG00000001295	S100b
ENSRNOG00000002031	Naa11
ENSRNOG00000002471	Polq
ENSRNOG00000002548	Tnn
ENSRNOG00000003172	Serpinf1
ENSRNOG00000003183	Fmod
ENSRNOG00000003486	Mnda
ENSRNOG00000003715	Srpx2
ENSRNOG00000003732	Flrt2
ENSRNOG00000004578	Cthrc1
ENSRNOG00000004589	Galnt16
ENSRNOG00000004699	Fibin
ENSRNOG00000004854	Has2
ENSRNOG00000005094	C1qtnf7
ENSRNOG00000005713	Ccdc82
ENSRNOG00000006033	Spon2
ENSRNOG00000007057	Csmd2
ENSRNOG00000007078	Ccn4
ENSRNOG00000007159	Ccl2
ENSRNOG00000007338	Fbln2
ENSRNOG00000007687	Sema7a
ENSRNOG00000008529	Foxs1
ENSRNOG00000008678	Antxr1
ENSRNOG00000008943	Penk
ENSRNOG00000009243	Oaf
ENSRNOG00000010183	Gask1b
ENSRNOG00000010977	Igfbp6
ENSRNOG00000011647	S100a6
ENSRNOG00000011821	S100a4
ENSRNOG00000011947	Tifab
ENSRNOG00000012280	Ptx3
ENSRNOG00000012302	Gucy1a1
ENSRNOG00000012698	Chsy1
ENSRNOG00000012920	Col9a1
ENSRNOG00000013038	NA
ENSRNOG00000013072	Plxna4
ENSRNOG00000013426	Mrgprf
ENSRNOG00000013653	Pdlim7
ENSRNOG00000013922	Dok2
ENSRNOG00000014080	Kif23
ENSRNOG00000014149	Npy1r
ENSRNOG00000014395	Gli3
ENSRNOG00000014837	Emilin2
ENSRNOG00000015052	Star
ENSRNOG00000015156	Gal
ENSRNOG00000015318	Heyl
ENSRNOG00000015529	Cdca3
ENSRNOG00000015618	Wnt5a
ENSRNOG00000016099	Id4
ENSRNOG00000016408	Kirrel1
ENSRNOG00000016456	Il33
ENSRNOG00000016479	Plekhg4
ENSRNOG00000016538	Itga8
ENSRNOG00000016688	Ston1
ENSRNOG00000016701	Gng8
ENSRNOG00000016769	Rab38
ENSRNOG00000016812	Adamts16
ENSRNOG00000017164	Afap1l2
ENSRNOG00000017208	Cspg4
ENSRNOG00000017328	Pter
ENSRNOG00000017459	C1ql3
ENSRNOG00000017539	Mmp9
ENSRNOG00000017767	Irag1
ENSRNOG00000018384	Adam12
ENSRNOG00000018434	Stab1
ENSRNOG00000019211	Olfml3
ENSRNOG00000020579	Col7a1
ENSRNOG00000020652	Tgfb1
ENSRNOG00000020991	Ms4a6a
ENSRNOG00000021087	Lgi4
ENSRNOG00000021260	Prnd
ENSRNOG00000022392	Hspb8
ENSRNOG00000023356	Eif5b
ENSRNOG00000024243	Cadm4
ENSRNOG00000024751	Macroh2a2
ENSRNOG00000027513	Rtel1
ENSRNOG00000027990	Crip1
ENSRNOG00000028872	Rai14
ENSRNOG00000029078	Hmgn5
ENSRNOG00000030210	Fndc1
ENSRNOG00000030318	Gpr83
ENSRNOG00000032417	Gabrp
ENSRNOG00000032708	RT1-Bb
ENSRNOG00000037206	Ccdc77
ENSRNOG00000038784	Piezo2
ENSRNOG00000040287	Cyp1b1
ENSRNOG00000043044	Cnn2
ENSRNOG00000045560	Gvin1
ENSRNOG00000047367	Card14
ENSRNOG00000047734	Chst2
ENSRNOG00000048250	Ldaf1
ENSRNOG00000049491	RT1-DMb
ENSRNOG00000050395	Ms4a6bl1
ENSRNOG00000050404	Pmepa1
ENSRNOG00000050792	Tnfaip6
ENSRNOG00000053047	Top2a
ENSRNOG00000054212	Pde1a
ENSRNOG00000054957	Sfrp4
ENSRNOG00000058908	Hmgb1-ps8
ENSRNOG00000060773	Sertad4
ENSRNOG00000062487	NA
ENSRNOG00000064828	NA
ENSRNOG00000064882	NA
ENSRNOG00000065098	Hmgb1-ps4
ENSRNOG00000065254	RT1-CE16
ENSRNOG00000067213	NA
ENSRNOG00000068306	Hmgb1-ps34
ENSRNOG00000068914	Nrep
ENSRNOG00000069209	NA
ENSRNOG00000069663	Arl4c
