## Supplemental Table S10 for "Comparative transcriptome and variant analyses of the pancreatic islets of a rat model of obese type 2 diabetes identifies a frequently distributed nonsense mutation in the lipocalin 2 gene"

### Sheet: downDEG_common_28genes
Supplemental Table S10. List of the common 46 DEGs for all the comparisons.
	genesymbol
ENSRNOG00000000321	Cd24
ENSRNOG00000000542	Dnah8
ENSRNOG00000001006	Nptx2
ENSRNOG00000004405	Pigr
ENSRNOG00000008334	Crocc
ENSRNOG00000010999	Cep295
ENSRNOG00000013238	Tmem14a
ENSRNOG00000013973	Lcn2
ENSRNOG00000014371	Cdh13
ENSRNOG00000015654	Ghr
ENSRNOG00000016827	Slc38a3
ENSRNOG00000018076	Fmo5
ENSRNOG00000018680	Rpl17
ENSRNOG00000020421	Fndc7
ENSRNOG00000022283	Lhfpl5
ENSRNOG00000026336	Tmem255b
ENSRNOG00000027030	Adm
ENSRNOG00000032664	RT1-S2
ENSRNOG00000038047	NA
ENSRNOG00000042912	Mycbpap
ENSRNOG00000043098	Mt2A
ENSRNOG00000063395	NA
ENSRNOG00000063610	NA
ENSRNOG00000063761	NA
ENSRNOG00000065214	Hmgn5b
ENSRNOG00000068679	Rpl30
ENSRNOG00000069456	NA
ENSRNOG00000070948	NA

### Sheet: upDEG_common_18genes
Supplemental Table S10. List of the common 46 DEGs for all the comparisons.
	genesymbol
ENSRNOG00000001165	Tmprss3
ENSRNOG00000002031	Naa11
ENSRNOG00000002471	Polq
ENSRNOG00000005713	Ccdc82
ENSRNOG00000007057	Csmd2
ENSRNOG00000012920	Col9a1
ENSRNOG00000015618	Wnt5a
ENSRNOG00000027513	Rtel1
ENSRNOG00000029078	Hmgn5
ENSRNOG00000037206	Ccdc77
ENSRNOG00000048250	Ldaf1
ENSRNOG00000058908	Hmgb1-ps8
ENSRNOG00000062487	NA
ENSRNOG00000064882	NA
ENSRNOG00000065098	Hmgb1-ps4
ENSRNOG00000065254	RT1-CE16
ENSRNOG00000067213	NA
ENSRNOG00000069209	NA
