## Supplemental Table S11 for "Comparative transcriptome and variant analyses of the pancreatic islets of a rat model of obese type 2 diabetes identifies a frequently distributed nonsense mutation in the lipocalin 2 gene"

### Sheet: GO_BP_FAT_GeneList_46genes_8w_1
Supplemental Table S11. List of GO terms enriched for the common 46 DEGs for all the comparisons.
Category	Term	Count	%	PValue	Genes	List Total	Pop Hits	Pop Total	Fold Enrichment	Bonferroni	Benjamini	FDR
GOTERM_BP_FAT	GO:0002709~regulation of T cell mediated immunity	4	10	0.00133516	ENSRNOG00000065254, ENSRNOG00000000321, ENSRNOG00000065098, ENSRNOG00000032664	32	145	20566	17.7293	0.915784	0.759066	0.759066
GOTERM_BP_FAT	GO:0042592~homeostatic process	9	22.5	0.00296859	ENSRNOG00000001165, ENSRNOG00000000321, ENSRNOG00000065098, ENSRNOG00000012920, ENSRNOG00000043098, ENSRNOG00000008334, ENSRNOG00000016827, ENSRNOG00000015618, ENSRNOG00000038047	32	1696	20566	3.41049	0.995938	0.759066	0.759066
GOTERM_BP_FAT	GO:0120036~plasma membrane bounded cell projection organization	8	20	0.00315232	ENSRNOG00000022283, ENSRNOG00000000321, ENSRNOG00000065098, ENSRNOG00000027030, ENSRNOG00000000542, ENSRNOG00000008334, ENSRNOG00000015618, ENSRNOG00000014371	32	1334	20566	3.8542	0.997112	0.759066	0.759066
GOTERM_BP_FAT	GO:0022607~cellular component assembly	11	27.5	0.00343261	ENSRNOG00000064882, ENSRNOG00000010999, ENSRNOG00000065254, ENSRNOG00000000321, ENSRNOG00000065098, ENSRNOG00000000542, ENSRNOG00000048250, ENSRNOG00000008334, ENSRNOG00000014371, ENSRNOG00000007057, ENSRNOG00000002471	32	2578	20566	2.74227	0.998285	0.759066	0.759066
GOTERM_BP_FAT	GO:0030030~cell projection organization	8	20	0.00371801	ENSRNOG00000022283, ENSRNOG00000000321, ENSRNOG00000065098, ENSRNOG00000027030, ENSRNOG00000000542, ENSRNOG00000008334, ENSRNOG00000015618, ENSRNOG00000014371	32	1374	20566	3.74199	0.998991	0.759066	0.759066
GOTERM_BP_FAT	GO:0098657~import into cell	6	15	0.00385276	ENSRNOG00000015654, ENSRNOG00000000321, ENSRNOG00000065098, ENSRNOG00000027030, ENSRNOG00000042912, ENSRNOG00000016827	32	708	20566	5.4465	0.999214	0.759066	0.759066
GOTERM_BP_FAT	GO:0031346~positive regulation of cell projection organization	5	12.5	0.00605882	ENSRNOG00000000321, ENSRNOG00000065098, ENSRNOG00000013973, ENSRNOG00000008334, ENSRNOG00000015618	32	491	20566	6.54468	0.999987	0.759066	0.759066
GOTERM_BP_FAT	GO:0002822~regulation of adaptive immune response based on somatic recombination of immune receptors built from immunoglobulin superfamily domains	4	10	0.00676756	ENSRNOG00000065254, ENSRNOG00000000321, ENSRNOG00000065098, ENSRNOG00000032664	32	258	20566	9.96415	0.999997	0.759066	0.759066
GOTERM_BP_FAT	GO:0002697~regulation of immune effector process	5	12.5	0.00691672	ENSRNOG00000065254, ENSRNOG00000000321, ENSRNOG00000065098, ENSRNOG00000015618, ENSRNOG00000032664	32	510	20566	6.30086	0.999997	0.759066	0.759066
GOTERM_BP_FAT	GO:0032392~DNA geometric change	3	7.5	0.00693565	ENSRNOG00000065098, ENSRNOG00000027513, ENSRNOG00000002471	32	83	20566	23.2297	0.999997	0.759066	0.759066
GOTERM_BP_FAT	GO:0002706~regulation of lymphocyte mediated immunity	4	10	0.00705983	ENSRNOG00000065254, ENSRNOG00000000321, ENSRNOG00000065098, ENSRNOG00000032664	32	262	20566	9.81202	0.999998	0.759066	0.759066
GOTERM_BP_FAT	GO:0008284~positive regulation of cell population proliferation	7	17.5	0.00714354	ENSRNOG00000065254, ENSRNOG00000000321, ENSRNOG00000065098, ENSRNOG00000027030, ENSRNOG00000015618, ENSRNOG00000014371, ENSRNOG00000029078, ENSRNOG00000065214	32	1167	20566	3.85502	0.999998	0.759066	0.759066
GOTERM_BP_FAT	GO:0019725~cellular homeostasis	6	15	0.00714398	ENSRNOG00000001165, ENSRNOG00000043098, ENSRNOG00000008334, ENSRNOG00000016827, ENSRNOG00000015618, ENSRNOG00000038047	32	820	20566	4.70259	0.999998	0.759066	0.759066
GOTERM_BP_FAT	GO:0006897~endocytosis	5	12.5	0.00725218	ENSRNOG00000015654, ENSRNOG00000000321, ENSRNOG00000065098, ENSRNOG00000027030, ENSRNOG00000042912	32	517	20566	6.21555	0.999999	0.759066	0.759066
GOTERM_BP_FAT	GO:0045785~positive regulation of cell adhesion	5	12.5	0.00730097	ENSRNOG00000065254, ENSRNOG00000000321, ENSRNOG00000065098, ENSRNOG00000015618, ENSRNOG00000014371	32	518	20566	6.20355	0.999999	0.759066	0.759066
GOTERM_BP_FAT	GO:0002819~regulation of adaptive immune response	4	10	0.00774471	ENSRNOG00000065254, ENSRNOG00000000321, ENSRNOG00000065098, ENSRNOG00000032664	32	271	20566	9.48616	0.999999	0.759066	0.759066
GOTERM_BP_FAT	GO:0006954~inflammatory response	5	12.5	0.00843026	ENSRNOG00000000321, ENSRNOG00000065098, ENSRNOG00000013973, ENSRNOG00000043098, ENSRNOG00000015618	32	540	20566	5.95081	1	0.759066	0.759066
GOTERM_BP_FAT	GO:0141124~intracellular signaling cassette	6	15	0.00877651	ENSRNOG00000000321, ENSRNOG00000027030, ENSRNOG00000043098, ENSRNOG00000015618, ENSRNOG00000014371, ENSRNOG00000038047	32	862	20566	4.47346	1	0.759066	0.759066
GOTERM_BP_FAT	GO:0071103~DNA conformation change	3	7.5	0.00881748	ENSRNOG00000065098, ENSRNOG00000027513, ENSRNOG00000002471	32	94	20566	20.5113	1	0.759066	0.759066
GOTERM_BP_FAT	GO:0044085~cellular component biogenesis	11	27.5	0.00883396	ENSRNOG00000064882, ENSRNOG00000010999, ENSRNOG00000065254, ENSRNOG00000000321, ENSRNOG00000065098, ENSRNOG00000000542, ENSRNOG00000048250, ENSRNOG00000008334, ENSRNOG00000014371, ENSRNOG00000007057, ENSRNOG00000002471	32	2940	20566	2.40461	1	0.759066	0.759066
GOTERM_BP_FAT	GO:0006955~immune response	8	20	0.00897953	ENSRNOG00000065254, ENSRNOG00000000321, ENSRNOG00000065098, ENSRNOG00000013973, ENSRNOG00000027030, ENSRNOG00000004405, ENSRNOG00000015618, ENSRNOG00000032664	32	1616	20566	3.18162	1	0.759066	0.759066
GOTERM_BP_FAT	GO:0002237~response to molecule of bacterial origin	5	12.5	0.010209	ENSRNOG00000000321, ENSRNOG00000065098, ENSRNOG00000013973, ENSRNOG00000027030, ENSRNOG00000015618	32	571	20566	5.62774	1	0.759066	0.759066
GOTERM_BP_FAT	GO:0008283~cell population proliferation	6	15	0.0108463	ENSRNOG00000000321, ENSRNOG00000065098, ENSRNOG00000027030, ENSRNOG00000012920, ENSRNOG00000015618, ENSRNOG00000014371	32	908	20566	4.24683	1	0.759066	0.759066
GOTERM_BP_FAT	GO:0002711~positive regulation of T cell mediated immunity	3	7.5	0.0117087	ENSRNOG00000065254, ENSRNOG00000000321, ENSRNOG00000032664	32	109	20566	17.6886	1	0.759066	0.759066
GOTERM_BP_FAT	GO:0022409~positive regulation of cell-cell adhesion	4	10	0.0127761	ENSRNOG00000065254, ENSRNOG00000000321, ENSRNOG00000065098, ENSRNOG00000015618	32	326	20566	7.88574	1	0.759066	0.759066
GOTERM_BP_FAT	GO:0051384~response to glucocorticoid	4	10	0.0133075	ENSRNOG00000015654, ENSRNOG00000065098, ENSRNOG00000027030, ENSRNOG00000015618	32	331	20566	7.76662	1	0.759066	0.759066
GOTERM_BP_FAT	GO:0032642~regulation of chemokine production	3	7.5	0.0133987	ENSRNOG00000000321, ENSRNOG00000065098, ENSRNOG00000015618	32	117	20566	16.4792	1	0.759066	0.759066
GOTERM_BP_FAT	GO:1990169~stress response to copper ion	2	5	0.0134872	ENSRNOG00000043098, ENSRNOG00000038047	32	9	20566	142.819	1	0.759066	0.759066
GOTERM_BP_FAT	GO:0010273~detoxification of copper ion	2	5	0.0134872	ENSRNOG00000043098, ENSRNOG00000038047	32	9	20566	142.819	1	0.759066	0.759066
GOTERM_BP_FAT	GO:0002703~regulation of leukocyte mediated immunity	4	10	0.0140725	ENSRNOG00000065254, ENSRNOG00000000321, ENSRNOG00000065098, ENSRNOG00000032664	32	338	20566	7.60577	1	0.759066	0.759066
GOTERM_BP_FAT	GO:0051130~positive regulation of cellular component organization	7	17.5	0.0145006	ENSRNOG00000010999, ENSRNOG00000000321, ENSRNOG00000065098, ENSRNOG00000013973, ENSRNOG00000008334, ENSRNOG00000027513, ENSRNOG00000015618	32	1358	20566	3.31282	1	0.759066	0.759066
GOTERM_BP_FAT	GO:0042981~regulation of apoptotic process	8	20	0.014519	ENSRNOG00000000321, ENSRNOG00000065098, ENSRNOG00000013973, ENSRNOG00000027030, ENSRNOG00000013238, ENSRNOG00000015618, ENSRNOG00000029078, ENSRNOG00000038047, ENSRNOG00000065214	32	1772	20566	2.90152	1	0.759066	0.759066
GOTERM_BP_FAT	GO:0042102~positive regulation of T cell proliferation	3	7.5	0.0147318	ENSRNOG00000065254, ENSRNOG00000000321, ENSRNOG00000065098	32	123	20566	15.6753	1	0.759066	0.759066
GOTERM_BP_FAT	GO:0010631~epithelial cell migration	3	7.5	0.0149594	ENSRNOG00000065098, ENSRNOG00000015618, ENSRNOG00000014371	32	124	20566	15.5489	1	0.759066	0.759066
GOTERM_BP_FAT	GO:0002699~positive regulation of immune effector process	4	10	0.0149772	ENSRNOG00000065254, ENSRNOG00000000321, ENSRNOG00000015618, ENSRNOG00000032664	32	346	20566	7.42991	1	0.759066	0.759066
GOTERM_BP_FAT	GO:0090132~epithelium migration	3	7.5	0.0154191	ENSRNOG00000065098, ENSRNOG00000015618, ENSRNOG00000014371	32	126	20566	15.3021	1	0.759066	0.759066
GOTERM_BP_FAT	GO:0009617~response to bacterium	6	15	0.0155187	ENSRNOG00000000321, ENSRNOG00000065098, ENSRNOG00000013973, ENSRNOG00000027030, ENSRNOG00000043098, ENSRNOG00000015618	32	993	20566	3.88331	1	0.759066	0.759066
GOTERM_BP_FAT	GO:0046631~alpha-beta T cell activation	3	7.5	0.0156512	ENSRNOG00000065254, ENSRNOG00000000321, ENSRNOG00000065098	32	127	20566	15.1816	1	0.759066	0.759066
GOTERM_BP_FAT	GO:0001938~positive regulation of endothelial cell proliferation	3	7.5	0.0165948	ENSRNOG00000065098, ENSRNOG00000015618, ENSRNOG00000014371	32	131	20566	14.718	1	0.759066	0.759066
GOTERM_BP_FAT	GO:0046634~regulation of alpha-beta T cell activation	3	7.5	0.0168345	ENSRNOG00000065254, ENSRNOG00000000321, ENSRNOG00000065098	32	132	20566	14.6065	1	0.759066	0.759066
GOTERM_BP_FAT	GO:0043067~regulation of programmed cell death	8	20	0.0169667	ENSRNOG00000000321, ENSRNOG00000065098, ENSRNOG00000013973, ENSRNOG00000027030, ENSRNOG00000013238, ENSRNOG00000015618, ENSRNOG00000029078, ENSRNOG00000038047, ENSRNOG00000065214	32	1827	20566	2.81418	1	0.759066	0.759066
GOTERM_BP_FAT	GO:0090130~tissue migration	3	7.5	0.0173182	ENSRNOG00000065098, ENSRNOG00000015618, ENSRNOG00000014371	32	134	20566	14.3885	1	0.759066	0.759066
GOTERM_BP_FAT	GO:0031960~response to corticosteroid	4	10	0.017633	ENSRNOG00000015654, ENSRNOG00000065098, ENSRNOG00000027030, ENSRNOG00000015618	32	368	20566	6.98573	1	0.759066	0.759066
GOTERM_BP_FAT	GO:0002696~positive regulation of leukocyte activation	4	10	0.0184003	ENSRNOG00000065254, ENSRNOG00000000321, ENSRNOG00000065098, ENSRNOG00000015618	32	374	20566	6.87366	1	0.759066	0.759066
GOTERM_BP_FAT	GO:0032649~regulation of type II interferon production	3	7.5	0.0190575	ENSRNOG00000065254, ENSRNOG00000065098, ENSRNOG00000015618	32	141	20566	13.6742	1	0.759066	0.759066
GOTERM_BP_FAT	GO:0050776~regulation of immune response	6	15	0.0191783	ENSRNOG00000065254, ENSRNOG00000000321, ENSRNOG00000065098, ENSRNOG00000004405, ENSRNOG00000015618, ENSRNOG00000032664	32	1048	20566	3.67951	1	0.759066	0.759066
GOTERM_BP_FAT	GO:0045787~positive regulation of cell cycle	4	10	0.0198552	ENSRNOG00000010999, ENSRNOG00000065098, ENSRNOG00000015618, ENSRNOG00000018680	32	385	20566	6.67727	1	0.759066	0.759066
GOTERM_BP_FAT	GO:0048878~chemical homeostasis	6	15	0.0200471	ENSRNOG00000001165, ENSRNOG00000000321, ENSRNOG00000043098, ENSRNOG00000016827, ENSRNOG00000015618, ENSRNOG00000038047	32	1060	20566	3.63785	1	0.759066	0.759066
GOTERM_BP_FAT	GO:0010595~positive regulation of endothelial cell migration	3	7.5	0.0200833	ENSRNOG00000065098, ENSRNOG00000013973, ENSRNOG00000015618	32	145	20566	13.297	1	0.759066	0.759066
GOTERM_BP_FAT	GO:0055082~intracellular chemical homeostasis	5	12.5	0.0205694	ENSRNOG00000001165, ENSRNOG00000043098, ENSRNOG00000016827, ENSRNOG00000015618, ENSRNOG00000038047	32	704	20566	4.56454	1	0.761891	0.761891
GOTERM_BP_FAT	GO:0050867~positive regulation of cell activation	4	10	0.0219398	ENSRNOG00000065254, ENSRNOG00000000321, ENSRNOG00000065098, ENSRNOG00000015618	32	400	20566	6.42687	1	0.765631	0.765631
GOTERM_BP_FAT	GO:0097501~stress response to metal ion	2	5	0.0223807	ENSRNOG00000043098, ENSRNOG00000038047	32	15	20566	85.6917	1	0.765631	0.765631
GOTERM_BP_FAT	GO:0051053~negative regulation of DNA metabolic process	3	7.5	0.0224743	ENSRNOG00000065098, ENSRNOG00000027513, ENSRNOG00000002471	32	154	20566	12.5199	1	0.765631	0.765631
GOTERM_BP_FAT	GO:0043065~positive regulation of apoptotic process	5	12.5	0.0227413	ENSRNOG00000000321, ENSRNOG00000065098, ENSRNOG00000013973, ENSRNOG00000027030, ENSRNOG00000015618	32	726	20566	4.42622	1	0.765631	0.765631
GOTERM_BP_FAT	GO:0050778~positive regulation of immune response	5	12.5	0.0229455	ENSRNOG00000065254, ENSRNOG00000000321, ENSRNOG00000065098, ENSRNOG00000015618, ENSRNOG00000032664	32	728	20566	4.41406	1	0.765631	0.765631
GOTERM_BP_FAT	GO:0031401~positive regulation of protein modification process	5	12.5	0.0231508	ENSRNOG00000010999, ENSRNOG00000015654, ENSRNOG00000000321, ENSRNOG00000065098, ENSRNOG00000015618	32	730	20566	4.40197	1	0.765631	0.765631
GOTERM_BP_FAT	GO:0002376~immune system process	9	22.5	0.0236342	ENSRNOG00000065254, ENSRNOG00000000321, ENSRNOG00000065098, ENSRNOG00000013973, ENSRNOG00000027030, ENSRNOG00000004405, ENSRNOG00000015618, ENSRNOG00000032664, ENSRNOG00000002471	32	2415	20566	2.39511	1	0.767903	0.767903
GOTERM_BP_FAT	GO:0006996~organelle organization	11	27.5	0.0249116	ENSRNOG00000010999, ENSRNOG00000000321, ENSRNOG00000065098, ENSRNOG00000000542, ENSRNOG00000048250, ENSRNOG00000013238, ENSRNOG00000008334, ENSRNOG00000027513, ENSRNOG00000015618, ENSRNOG00000007057, ENSRNOG00000002471	32	3431	20566	2.0605	1	0.768971	0.768971
GOTERM_BP_FAT	GO:0043068~positive regulation of programmed cell death	5	12.5	0.0249421	ENSRNOG00000000321, ENSRNOG00000065098, ENSRNOG00000013973, ENSRNOG00000027030, ENSRNOG00000015618	32	747	20566	4.30179	1	0.768971	0.768971
GOTERM_BP_FAT	GO:0002840~regulation of T cell mediated immune response to tumor cell	2	5	0.0253279	ENSRNOG00000000321, ENSRNOG00000065098	32	17	20566	75.6103	1	0.768971	0.768971
GOTERM_BP_FAT	GO:0061687~detoxification of inorganic compound	2	5	0.0253279	ENSRNOG00000043098, ENSRNOG00000038047	32	17	20566	75.6103	1	0.768971	0.768971
GOTERM_BP_FAT	GO:0050671~positive regulation of lymphocyte proliferation	3	7.5	0.0267069	ENSRNOG00000065254, ENSRNOG00000000321, ENSRNOG00000065098	32	169	20566	11.4087	1	0.793709	0.793709
GOTERM_BP_FAT	GO:0050921~positive regulation of chemotaxis	3	7.5	0.0269998	ENSRNOG00000065098, ENSRNOG00000015618, ENSRNOG00000014371	32	170	20566	11.3415	1	0.793709	0.793709
GOTERM_BP_FAT	GO:0032946~positive regulation of mononuclear cell proliferation	3	7.5	0.0275895	ENSRNOG00000065254, ENSRNOG00000000321, ENSRNOG00000065098	32	172	20566	11.2097	1	0.798372	0.798372
GOTERM_BP_FAT	GO:0070555~response to interleukin-1	3	7.5	0.0296944	ENSRNOG00000015654, ENSRNOG00000065098, ENSRNOG00000013973	32	179	20566	10.7713	1	0.809403	0.809403
GOTERM_BP_FAT	GO:0044087~regulation of cellular component biogenesis	6	15	0.0303979	ENSRNOG00000010999, ENSRNOG00000000321, ENSRNOG00000065098, ENSRNOG00000008334, ENSRNOG00000027513, ENSRNOG00000015618	32	1182	20566	3.26237	1	0.809403	0.809403
GOTERM_BP_FAT	GO:0002824~positive regulation of adaptive immune response based on somatic recombination of immune receptors built from immunoglobulin superfamily domains	3	7.5	0.0306158	ENSRNOG00000065254, ENSRNOG00000000321, ENSRNOG00000032664	32	182	20566	10.5938	1	0.809403	0.809403
GOTERM_BP_FAT	GO:0071294~cellular response to zinc ion	2	5	0.0311965	ENSRNOG00000043098, ENSRNOG00000038047	32	21	20566	61.2083	1	0.809403	0.809403
GOTERM_BP_FAT	GO:0002708~positive regulation of lymphocyte mediated immunity	3	7.5	0.0318619	ENSRNOG00000065254, ENSRNOG00000000321, ENSRNOG00000032664	32	186	20566	10.3659	1	0.809403	0.809403
GOTERM_BP_FAT	GO:0002821~positive regulation of adaptive immune response	3	7.5	0.0321765	ENSRNOG00000065254, ENSRNOG00000000321, ENSRNOG00000032664	32	187	20566	10.3105	1	0.809403	0.809403
GOTERM_BP_FAT	GO:0070665~positive regulation of leukocyte proliferation	3	7.5	0.0324924	ENSRNOG00000065254, ENSRNOG00000000321, ENSRNOG00000065098	32	188	20566	10.2557	1	0.809403	0.809403
GOTERM_BP_FAT	GO:0006282~regulation of DNA repair	3	7.5	0.0328095	ENSRNOG00000065098, ENSRNOG00000027513, ENSRNOG00000002471	32	189	20566	10.2014	1	0.809403	0.809403
GOTERM_BP_FAT	GO:0070230~positive regulation of lymphocyte apoptotic process	2	5	0.0355755	ENSRNOG00000000321, ENSRNOG00000015618	32	24	20566	53.5573	1	0.809403	0.809403
GOTERM_BP_FAT	GO:0030003~intracellular monoatomic cation homeostasis	4	10	0.0359512	ENSRNOG00000001165, ENSRNOG00000043098, ENSRNOG00000015618, ENSRNOG00000038047	32	485	20566	5.30052	1	0.809403	0.809403
GOTERM_BP_FAT	GO:0031667~response to nutrient levels	5	12.5	0.0363633	ENSRNOG00000015654, ENSRNOG00000013973, ENSRNOG00000027030, ENSRNOG00000016827, ENSRNOG00000018680	32	841	20566	3.82097	1	0.809403	0.809403
GOTERM_BP_FAT	GO:0010634~positive regulation of epithelial cell migration	3	7.5	0.0363784	ENSRNOG00000065098, ENSRNOG00000013973, ENSRNOG00000015618	32	200	20566	9.64031	1	0.809403	0.809403
GOTERM_BP_FAT	GO:0010604~positive regulation of macromolecule metabolic process	11	27.5	0.0364709	ENSRNOG00000010999, ENSRNOG00000015654, ENSRNOG00000065254, ENSRNOG00000000321, ENSRNOG00000065098, ENSRNOG00000013973, ENSRNOG00000016827, ENSRNOG00000027513, ENSRNOG00000015618, ENSRNOG00000014371, ENSRNOG00000029078, ENSRNOG00000065214	32	3645	20566	1.93952	1	0.809403	0.809403
GOTERM_BP_FAT	GO:0051216~cartilage development	3	7.5	0.03671	ENSRNOG00000015654, ENSRNOG00000012920, ENSRNOG00000015618	32	201	20566	9.59235	1	0.809403	0.809403
GOTERM_BP_FAT	GO:0098771~inorganic ion homeostasis	4	10	0.0368913	ENSRNOG00000001165, ENSRNOG00000043098, ENSRNOG00000015618, ENSRNOG00000038047	32	490	20566	5.24643	1	0.809403	0.809403
GOTERM_BP_FAT	GO:0043406~positive regulation of MAP kinase activity	2	5	0.037031	ENSRNOG00000015654, ENSRNOG00000000321	32	25	20566	51.415	1	0.809403	0.809403
GOTERM_BP_FAT	GO:0030155~regulation of cell adhesion	5	12.5	0.0373183	ENSRNOG00000065254, ENSRNOG00000000321, ENSRNOG00000065098, ENSRNOG00000015618, ENSRNOG00000014371	32	848	20566	3.78943	1	0.809403	0.809403
GOTERM_BP_FAT	GO:0032675~regulation of interleukin-6 production	3	7.5	0.037712	ENSRNOG00000000321, ENSRNOG00000065098, ENSRNOG00000015618	32	204	20566	9.45129	1	0.809403	0.809403
GOTERM_BP_FAT	GO:0001936~regulation of endothelial cell proliferation	3	7.5	0.037712	ENSRNOG00000065098, ENSRNOG00000015618, ENSRNOG00000014371	32	204	20566	9.45129	1	0.809403	0.809403
GOTERM_BP_FAT	GO:0031344~regulation of cell projection organization	5	12.5	0.037732	ENSRNOG00000000321, ENSRNOG00000065098, ENSRNOG00000013973, ENSRNOG00000008334, ENSRNOG00000015618	32	851	20566	3.77607	1	0.809403	0.809403
GOTERM_BP_FAT	GO:0031175~neuron projection development	5	12.5	0.0380094	ENSRNOG00000022283, ENSRNOG00000000321, ENSRNOG00000065098, ENSRNOG00000027030, ENSRNOG00000015618	32	853	20566	3.76722	1	0.809403	0.809403
GOTERM_BP_FAT	GO:0006873~intracellular monoatomic ion homeostasis	4	10	0.0380362	ENSRNOG00000001165, ENSRNOG00000043098, ENSRNOG00000015618, ENSRNOG00000038047	32	496	20566	5.18296	1	0.809403	0.809403
GOTERM_BP_FAT	GO:0071280~cellular response to copper ion	2	5	0.0384843	ENSRNOG00000043098, ENSRNOG00000038047	32	26	20566	49.4375	1	0.809403	0.809403
GOTERM_BP_FAT	GO:0048545~response to steroid hormone	4	10	0.0397879	ENSRNOG00000015654, ENSRNOG00000065098, ENSRNOG00000027030, ENSRNOG00000015618	32	505	20566	5.09059	1	0.809403	0.809403
GOTERM_BP_FAT	GO:0009607~response to biotic stimulus	7	17.5	0.0402845	ENSRNOG00000065254, ENSRNOG00000000321, ENSRNOG00000065098, ENSRNOG00000013973, ENSRNOG00000027030, ENSRNOG00000043098, ENSRNOG00000015618	32	1715	20566	2.62321	1	0.809403	0.809403
GOTERM_BP_FAT	GO:0002705~positive regulation of leukocyte mediated immunity	3	7.5	0.0411277	ENSRNOG00000065254, ENSRNOG00000000321, ENSRNOG00000032664	32	214	20566	9.00964	1	0.809403	0.809403
GOTERM_BP_FAT	GO:0007204~positive regulation of cytosolic calcium ion concentration	3	7.5	0.0418245	ENSRNOG00000000321, ENSRNOG00000065098, ENSRNOG00000027030	32	216	20566	8.92622	1	0.809403	0.809403
GOTERM_BP_FAT	GO:0042129~regulation of T cell proliferation	3	7.5	0.0418245	ENSRNOG00000065254, ENSRNOG00000000321, ENSRNOG00000065098	32	216	20566	8.92622	1	0.809403	0.809403
GOTERM_BP_FAT	GO:0022407~regulation of cell-cell adhesion	4	10	0.0421872	ENSRNOG00000065254, ENSRNOG00000000321, ENSRNOG00000065098, ENSRNOG00000015618	32	517	20566	4.97244	1	0.809403	0.809403
GOTERM_BP_FAT	GO:0006882~intracellular zinc ion homeostasis	2	5	0.0428314	ENSRNOG00000043098, ENSRNOG00000038047	32	29	20566	44.3233	1	0.809403	0.809403
GOTERM_BP_FAT	GO:0071637~regulation of monocyte chemotactic protein-1 production	2	5	0.0428314	ENSRNOG00000000321, ENSRNOG00000065098	32	29	20566	44.3233	1	0.809403	0.809403
GOTERM_BP_FAT	GO:0007263~nitric oxide mediated signal transduction	2	5	0.0428314	ENSRNOG00000043098, ENSRNOG00000038047	32	29	20566	44.3233	1	0.809403	0.809403
GOTERM_BP_FAT	GO:0045766~positive regulation of angiogenesis	3	7.5	0.0428782	ENSRNOG00000065098, ENSRNOG00000027030, ENSRNOG00000015618	32	219	20566	8.80394	1	0.809403	0.809403
GOTERM_BP_FAT	GO:1904018~positive regulation of vasculature development	3	7.5	0.0439418	ENSRNOG00000065098, ENSRNOG00000027030, ENSRNOG00000015618	32	222	20566	8.68497	1	0.809403	0.809403
GOTERM_BP_FAT	GO:0032680~regulation of tumor necrosis factor production	3	7.5	0.0439418	ENSRNOG00000000321, ENSRNOG00000065098, ENSRNOG00000015618	32	222	20566	8.68497	1	0.809403	0.809403
GOTERM_BP_FAT	GO:0050673~epithelial cell proliferation	3	7.5	0.0446565	ENSRNOG00000065098, ENSRNOG00000015618, ENSRNOG00000014371	32	224	20566	8.60742	1	0.809403	0.809403
GOTERM_BP_FAT	GO:0065003~protein-containing complex assembly	6	15	0.0447852	ENSRNOG00000064882, ENSRNOG00000065254, ENSRNOG00000000321, ENSRNOG00000065098, ENSRNOG00000000542, ENSRNOG00000002471	32	1313	20566	2.93688	1	0.809403	0.809403
GOTERM_BP_FAT	GO:0043410~positive regulation of MAPK cascade	4	10	0.0448682	ENSRNOG00000015654, ENSRNOG00000000321, ENSRNOG00000065098, ENSRNOG00000015618	32	530	20566	4.85047	1	0.809403	0.809403
GOTERM_BP_FAT	GO:1903555~regulation of tumor necrosis factor superfamily cytokine production	3	7.5	0.0450154	ENSRNOG00000000321, ENSRNOG00000065098, ENSRNOG00000015618	32	225	20566	8.56917	1	0.809403	0.809403
GOTERM_BP_FAT	GO:0046641~positive regulation of alpha-beta T cell proliferation	2	5	0.0471595	ENSRNOG00000065254, ENSRNOG00000000321	32	32	20566	40.168	1	0.819569	0.819569
GOTERM_BP_FAT	GO:0070925~organelle assembly	5	12.5	0.047202	ENSRNOG00000010999, ENSRNOG00000000542, ENSRNOG00000048250, ENSRNOG00000008334, ENSRNOG00000007057	32	915	20566	3.51195	1	0.819569	0.819569
GOTERM_BP_FAT	GO:0006950~response to stress	11	27.5	0.047658	ENSRNOG00000000321, ENSRNOG00000065098, ENSRNOG00000013973, ENSRNOG00000027030, ENSRNOG00000043098, ENSRNOG00000016827, ENSRNOG00000027513, ENSRNOG00000015618, ENSRNOG00000018680, ENSRNOG00000038047, ENSRNOG00000002471	32	3809	20566	1.85602	1	0.819569	0.819569
GOTERM_BP_FAT	GO:0050927~positive regulation of positive chemotaxis	2	5	0.048598	ENSRNOG00000065098, ENSRNOG00000014371	32	33	20566	38.9508	1	0.819569	0.819569
GOTERM_BP_FAT	GO:0001934~positive regulation of protein phosphorylation	4	10	0.0489381	ENSRNOG00000015654, ENSRNOG00000000321, ENSRNOG00000065098, ENSRNOG00000015618	32	549	20566	4.6826	1	0.819569	0.819569
GOTERM_BP_FAT	GO:0032496~response to lipopolysaccharide	4	10	0.0491572	ENSRNOG00000065098, ENSRNOG00000013973, ENSRNOG00000027030, ENSRNOG00000015618	32	550	20566	4.67409	1	0.819569	0.819569
GOTERM_BP_FAT	GO:0042104~positive regulation of activated T cell proliferation	2	5	0.0500344	ENSRNOG00000000321, ENSRNOG00000065098	32	34	20566	37.8051	1	0.819569	0.819569
GOTERM_BP_FAT	GO:0001667~ameboidal-type cell migration	3	7.5	0.0505281	ENSRNOG00000065098, ENSRNOG00000015618, ENSRNOG00000014371	32	240	20566	8.03359	1	0.819569	0.819569
GOTERM_BP_FAT	GO:0016192~vesicle-mediated transport	6	15	0.0508148	ENSRNOG00000015654, ENSRNOG00000000321, ENSRNOG00000065098, ENSRNOG00000027030, ENSRNOG00000004405, ENSRNOG00000042912	32	1360	20566	2.83539	1	0.819569	0.819569
GOTERM_BP_FAT	GO:0010038~response to metal ion	4	10	0.0509281	ENSRNOG00000013973, ENSRNOG00000043098, ENSRNOG00000015618, ENSRNOG00000038047	32	558	20566	4.60708	1	0.819569	0.819569
GOTERM_BP_FAT	GO:0051128~regulation of cellular component organization	9	22.5	0.0511715	ENSRNOG00000010999, ENSRNOG00000000321, ENSRNOG00000065098, ENSRNOG00000013973, ENSRNOG00000013238, ENSRNOG00000008334, ENSRNOG00000027513, ENSRNOG00000015618, ENSRNOG00000014371	32	2799	20566	2.06652	1	0.819569	0.819569
GOTERM_BP_FAT	GO:0050926~regulation of positive chemotaxis	2	5	0.0514687	ENSRNOG00000065098, ENSRNOG00000014371	32	35	20566	36.725	1	0.819569	0.819569
GOTERM_BP_FAT	GO:2000178~negative regulation of neural precursor cell proliferation	2	5	0.0514687	ENSRNOG00000000321, ENSRNOG00000015618	32	35	20566	36.725	1	0.819569	0.819569
GOTERM_BP_FAT	GO:0050870~positive regulation of T cell activation	3	7.5	0.0520379	ENSRNOG00000065254, ENSRNOG00000000321, ENSRNOG00000065098	32	244	20566	7.9019	1	0.819569	0.819569
GOTERM_BP_FAT	GO:0055080~monoatomic cation homeostasis	4	10	0.0525033	ENSRNOG00000001165, ENSRNOG00000043098, ENSRNOG00000015618, ENSRNOG00000038047	32	565	20566	4.55	1	0.819569	0.819569
GOTERM_BP_FAT	GO:0002837~regulation of immune response to tumor cell	2	5	0.0529009	ENSRNOG00000000321, ENSRNOG00000065098	32	36	20566	35.7049	1	0.819569	0.819569
GOTERM_BP_FAT	GO:0010594~regulation of endothelial cell migration	3	7.5	0.0531809	ENSRNOG00000065098, ENSRNOG00000013973, ENSRNOG00000015618	32	247	20566	7.80592	1	0.819569	0.819569
GOTERM_BP_FAT	GO:0010976~positive regulation of neuron projection development	3	7.5	0.053948	ENSRNOG00000000321, ENSRNOG00000065098, ENSRNOG00000015618	32	249	20566	7.74322	1	0.819569	0.819569
GOTERM_BP_FAT	GO:0002834~regulation of response to tumor cell	2	5	0.054331	ENSRNOG00000000321, ENSRNOG00000065098	32	37	20566	34.7399	1	0.819569	0.819569
GOTERM_BP_FAT	GO:0050801~monoatomic ion homeostasis	4	10	0.0552591	ENSRNOG00000001165, ENSRNOG00000043098, ENSRNOG00000015618, ENSRNOG00000038047	32	577	20566	4.45537	1	0.819569	0.819569
GOTERM_BP_FAT	GO:0010638~positive regulation of organelle organization	4	10	0.0554918	ENSRNOG00000010999, ENSRNOG00000008334, ENSRNOG00000027513, ENSRNOG00000015618	32	578	20566	4.44766	1	0.819569	0.819569
GOTERM_BP_FAT	GO:0033554~cellular response to stress	7	17.5	0.055701	ENSRNOG00000065098, ENSRNOG00000013973, ENSRNOG00000027030, ENSRNOG00000016827, ENSRNOG00000027513, ENSRNOG00000018680, ENSRNOG00000002471	32	1856	20566	2.42393	1	0.819569	0.819569
GOTERM_BP_FAT	GO:0071902~positive regulation of protein serine/threonine kinase activity	2	5	0.055759	ENSRNOG00000015654, ENSRNOG00000000321	32	38	20566	33.8257	1	0.819569	0.819569
GOTERM_BP_FAT	GO:0002831~regulation of response to biotic stimulus	4	10	0.056663	ENSRNOG00000065254, ENSRNOG00000000321, ENSRNOG00000065098, ENSRNOG00000015618	32	583	20566	4.40952	1	0.824767	0.824767
GOTERM_BP_FAT	GO:2000108~positive regulation of leukocyte apoptotic process	2	5	0.057185	ENSRNOG00000000321, ENSRNOG00000015618	32	39	20566	32.9583	1	0.824767	0.824767
GOTERM_BP_FAT	GO:0050920~regulation of chemotaxis	3	7.5	0.0574487	ENSRNOG00000065098, ENSRNOG00000015618, ENSRNOG00000014371	32	258	20566	7.47311	1	0.824767	0.824767
GOTERM_BP_FAT	GO:1902115~regulation of organelle assembly	3	7.5	0.0582373	ENSRNOG00000010999, ENSRNOG00000008334, ENSRNOG00000015618	32	260	20566	7.41563	1	0.829658	0.829658
GOTERM_BP_FAT	GO:0060351~cartilage development involved in endochondral bone morphogenesis	2	5	0.0600306	ENSRNOG00000015654, ENSRNOG00000012920	32	41	20566	31.3506	1	0.836649	0.836649
GOTERM_BP_FAT	GO:0042327~positive regulation of phosphorylation	4	10	0.060248	ENSRNOG00000015654, ENSRNOG00000000321, ENSRNOG00000065098, ENSRNOG00000015618	32	598	20566	4.29891	1	0.836649	0.836649
GOTERM_BP_FAT	GO:0050679~positive regulation of epithelial cell proliferation	3	7.5	0.06143	ENSRNOG00000065098, ENSRNOG00000015618, ENSRNOG00000014371	32	268	20566	7.19426	1	0.836649	0.836649
GOTERM_BP_FAT	GO:0002053~positive regulation of mesenchymal cell proliferation	2	5	0.0614503	ENSRNOG00000065098, ENSRNOG00000015618	32	42	20566	30.6042	1	0.836649	0.836649
GOTERM_BP_FAT	GO:0009893~positive regulation of metabolic process	11	27.5	0.0622445	ENSRNOG00000010999, ENSRNOG00000015654, ENSRNOG00000065254, ENSRNOG00000000321, ENSRNOG00000065098, ENSRNOG00000013973, ENSRNOG00000016827, ENSRNOG00000027513, ENSRNOG00000015618, ENSRNOG00000014371, ENSRNOG00000029078, ENSRNOG00000065214	32	3986	20566	1.7736	1	0.836649	0.836649
GOTERM_BP_FAT	GO:0045926~negative regulation of growth	3	7.5	0.0626427	ENSRNOG00000043098, ENSRNOG00000015618, ENSRNOG00000038047	32	271	20566	7.11462	1	0.836649	0.836649
GOTERM_BP_FAT	GO:1903039~positive regulation of leukocyte cell-cell adhesion	3	7.5	0.0630487	ENSRNOG00000065254, ENSRNOG00000000321, ENSRNOG00000065098	32	272	20566	7.08847	1	0.836649	0.836649
GOTERM_BP_FAT	GO:0070482~response to oxygen levels	4	10	0.0636899	ENSRNOG00000000321, ENSRNOG00000013973, ENSRNOG00000027030, ENSRNOG00000015618	32	612	20566	4.20057	1	0.836649	0.836649
GOTERM_BP_FAT	GO:0071345~cellular response to cytokine stimulus	5	12.5	0.0637128	ENSRNOG00000015654, ENSRNOG00000065098, ENSRNOG00000013973, ENSRNOG00000043098, ENSRNOG00000015618	32	1011	20566	3.17847	1	0.836649	0.836649
GOTERM_BP_FAT	GO:0032879~regulation of localization	8	20	0.0645586	ENSRNOG00000010999, ENSRNOG00000065098, ENSRNOG00000013973, ENSRNOG00000013238, ENSRNOG00000008334, ENSRNOG00000016827, ENSRNOG00000015618, ENSRNOG00000014371	32	2420	20566	2.12459	1	0.836649	0.836649
GOTERM_BP_FAT	GO:0048585~negative regulation of response to stimulus	7	17.5	0.0649565	ENSRNOG00000065254, ENSRNOG00000000321, ENSRNOG00000027030, ENSRNOG00000013238, ENSRNOG00000027513, ENSRNOG00000015618, ENSRNOG00000002471	32	1929	20566	2.3322	1	0.836649	0.836649
GOTERM_BP_FAT	GO:0006952~defense response	6	15	0.0652048	ENSRNOG00000000321, ENSRNOG00000065098, ENSRNOG00000013973, ENSRNOG00000027030, ENSRNOG00000043098, ENSRNOG00000015618	32	1460	20566	2.64118	1	0.836649	0.836649
GOTERM_BP_FAT	GO:0061448~connective tissue development	3	7.5	0.0655043	ENSRNOG00000015654, ENSRNOG00000012920, ENSRNOG00000015618	32	278	20566	6.93548	1	0.836649	0.836649
GOTERM_BP_FAT	GO:0002694~regulation of leukocyte activation	4	10	0.0659508	ENSRNOG00000065254, ENSRNOG00000000321, ENSRNOG00000065098, ENSRNOG00000015618	32	621	20566	4.13969	1	0.836649	0.836649
GOTERM_BP_FAT	GO:0032103~positive regulation of response to external stimulus	4	10	0.0659508	ENSRNOG00000000321, ENSRNOG00000065098, ENSRNOG00000015618, ENSRNOG00000014371	32	621	20566	4.13969	1	0.836649	0.836649
GOTERM_BP_FAT	GO:0051240~positive regulation of multicellular organismal process	7	17.5	0.0662933	ENSRNOG00000015654, ENSRNOG00000065254, ENSRNOG00000000321, ENSRNOG00000065098, ENSRNOG00000013973, ENSRNOG00000027030, ENSRNOG00000015618	32	1939	20566	2.32017	1	0.836649	0.836649
GOTERM_BP_FAT	GO:0050670~regulation of lymphocyte proliferation	3	7.5	0.0667442	ENSRNOG00000065254, ENSRNOG00000000321, ENSRNOG00000065098	32	281	20566	6.86143	1	0.836649	0.836649
GOTERM_BP_FAT	GO:0071276~cellular response to cadmium ion	2	5	0.0671083	ENSRNOG00000043098, ENSRNOG00000038047	32	46	20566	27.9429	1	0.836649	0.836649
GOTERM_BP_FAT	GO:0071248~cellular response to metal ion	3	7.5	0.0684097	ENSRNOG00000043098, ENSRNOG00000015618, ENSRNOG00000038047	32	285	20566	6.76513	1	0.836649	0.836649
GOTERM_BP_FAT	GO:0032944~regulation of mononuclear cell proliferation	3	7.5	0.0688283	ENSRNOG00000065254, ENSRNOG00000000321, ENSRNOG00000065098	32	286	20566	6.74148	1	0.836649	0.836649
GOTERM_BP_FAT	GO:0042594~response to starvation	3	7.5	0.0696681	ENSRNOG00000027030, ENSRNOG00000016827, ENSRNOG00000018680	32	288	20566	6.69466	1	0.836649	0.836649
GOTERM_BP_FAT	GO:0080134~regulation of response to stress	6	15	0.0697771	ENSRNOG00000065254, ENSRNOG00000000321, ENSRNOG00000065098, ENSRNOG00000027513, ENSRNOG00000015618, ENSRNOG00000002471	32	1489	20566	2.58974	1	0.836649	0.836649
GOTERM_BP_FAT	GO:0051668~localization within membrane	4	10	0.0698018	ENSRNOG00000000321, ENSRNOG00000004405, ENSRNOG00000001006, ENSRNOG00000014371	32	636	20566	4.04206	1	0.836649	0.836649
GOTERM_BP_FAT	GO:0006284~base-excision repair	2	5	0.0699249	ENSRNOG00000065098, ENSRNOG00000002471	32	48	20566	26.7786	1	0.836649	0.836649
GOTERM_BP_FAT	GO:0048666~neuron development	5	12.5	0.0700219	ENSRNOG00000022283, ENSRNOG00000000321, ENSRNOG00000065098, ENSRNOG00000027030, ENSRNOG00000015618	32	1044	20566	3.07801	1	0.836649	0.836649
GOTERM_BP_FAT	GO:0009719~response to endogenous stimulus	7	17.5	0.0709629	ENSRNOG00000015654, ENSRNOG00000000321, ENSRNOG00000065098, ENSRNOG00000013973, ENSRNOG00000027030, ENSRNOG00000015618, ENSRNOG00000014371	32	1973	20566	2.28019	1	0.840924	0.840924
GOTERM_BP_FAT	GO:0043405~regulation of MAP kinase activity	2	5	0.0713301	ENSRNOG00000015654, ENSRNOG00000000321	32	49	20566	26.2321	1	0.840924	0.840924
GOTERM_BP_FAT	GO:0042127~regulation of cell population proliferation	7	17.5	0.0720897	ENSRNOG00000065254, ENSRNOG00000000321, ENSRNOG00000065098, ENSRNOG00000027030, ENSRNOG00000015618, ENSRNOG00000014371, ENSRNOG00000029078, ENSRNOG00000065214	32	1981	20566	2.27098	1	0.840924	0.840924
GOTERM_BP_FAT	GO:0045597~positive regulation of cell differentiation	5	12.5	0.072196	ENSRNOG00000015654, ENSRNOG00000000321, ENSRNOG00000065098, ENSRNOG00000027030, ENSRNOG00000015618	32	1055	20566	3.04591	1	0.840924	0.840924
GOTERM_BP_FAT	GO:0010464~regulation of mesenchymal cell proliferation	2	5	0.0741344	ENSRNOG00000065098, ENSRNOG00000015618	32	51	20566	25.2034	1	0.858106	0.858106
GOTERM_BP_FAT	GO:0046006~regulation of activated T cell proliferation	2	5	0.0755335	ENSRNOG00000000321, ENSRNOG00000065098	32	52	20566	24.7187	1	0.861992	0.861992
GOTERM_BP_FAT	GO:0090068~positive regulation of cell cycle process	3	7.5	0.0760743	ENSRNOG00000010999, ENSRNOG00000015618, ENSRNOG00000018680	32	303	20566	6.36324	1	0.861992	0.861992
GOTERM_BP_FAT	GO:0070663~regulation of leukocyte proliferation	3	7.5	0.0778139	ENSRNOG00000065254, ENSRNOG00000000321, ENSRNOG00000065098	32	307	20566	6.28033	1	0.861992	0.861992
GOTERM_BP_FAT	GO:0031297~replication fork processing	2	5	0.0783255	ENSRNOG00000027513, ENSRNOG00000002471	32	54	20566	23.8032	1	0.861992	0.861992
GOTERM_BP_FAT	GO:0046688~response to copper ion	2	5	0.0783255	ENSRNOG00000043098, ENSRNOG00000038047	32	54	20566	23.8032	1	0.861992	0.861992
GOTERM_BP_FAT	GO:0046640~regulation of alpha-beta T cell proliferation	2	5	0.0783255	ENSRNOG00000065254, ENSRNOG00000000321	32	54	20566	23.8032	1	0.861992	0.861992
GOTERM_BP_FAT	GO:0031669~cellular response to nutrient levels	3	7.5	0.079127	ENSRNOG00000013973, ENSRNOG00000016827, ENSRNOG00000018680	32	310	20566	6.21956	1	0.861992	0.861992
GOTERM_BP_FAT	GO:0045910~negative regulation of DNA recombination	2	5	0.0797184	ENSRNOG00000027513, ENSRNOG00000002471	32	55	20566	23.3705	1	0.861992	0.861992
GOTERM_BP_FAT	GO:0043066~negative regulation of apoptotic process	5	12.5	0.0812433	ENSRNOG00000013973, ENSRNOG00000013238, ENSRNOG00000015618, ENSRNOG00000029078, ENSRNOG00000038047, ENSRNOG00000065214	32	1099	20566	2.92396	1	0.861992	0.861992
GOTERM_BP_FAT	GO:0050865~regulation of cell activation	4	10	0.0819601	ENSRNOG00000065254, ENSRNOG00000000321, ENSRNOG00000065098, ENSRNOG00000015618	32	681	20566	3.77496	1	0.861992	0.861992
GOTERM_BP_FAT	GO:0030335~positive regulation of cell migration	4	10	0.0819601	ENSRNOG00000065098, ENSRNOG00000013973, ENSRNOG00000015618, ENSRNOG00000014371	32	681	20566	3.77496	1	0.861992	0.861992
GOTERM_BP_FAT	GO:0002200~somatic diversification of immune receptors	2	5	0.083885	ENSRNOG00000065098, ENSRNOG00000002471	32	58	20566	22.1616	1	0.861992	0.861992
GOTERM_BP_FAT	GO:0009636~response to toxic substance	3	7.5	0.0844497	ENSRNOG00000013973, ENSRNOG00000043098, ENSRNOG00000038047	32	322	20566	5.98777	1	0.861992	0.861992
GOTERM_BP_FAT	GO:0010632~regulation of epithelial cell migration	3	7.5	0.0848982	ENSRNOG00000065098, ENSRNOG00000013973, ENSRNOG00000015618	32	323	20566	5.96923	1	0.861992	0.861992
GOTERM_BP_FAT	GO:0010562~positive regulation of phosphorus metabolic process	4	10	0.0850662	ENSRNOG00000015654, ENSRNOG00000000321, ENSRNOG00000065098, ENSRNOG00000015618	32	692	20566	3.71496	1	0.861992	0.861992
GOTERM_BP_FAT	GO:0045937~positive regulation of phosphate metabolic process	4	10	0.0850662	ENSRNOG00000015654, ENSRNOG00000000321, ENSRNOG00000065098, ENSRNOG00000015618	32	692	20566	3.71496	1	0.861992	0.861992
GOTERM_BP_FAT	GO:0002486~antigen processing and presentation of endogenous peptide antigen via MHC class I via ER pathway, TAP-independent	2	5	0.0852698	ENSRNOG00000065254, ENSRNOG00000032664	32	59	20566	21.786	1	0.861992	0.861992
GOTERM_BP_FAT	GO:0070227~lymphocyte apoptotic process	2	5	0.0852698	ENSRNOG00000000321, ENSRNOG00000015618	32	59	20566	21.786	1	0.861992	0.861992
GOTERM_BP_FAT	GO:0050850~positive regulation of calcium-mediated signaling	2	5	0.0866526	ENSRNOG00000000321, ENSRNOG00000014371	32	60	20566	21.4229	1	0.861992	0.861992
GOTERM_BP_FAT	GO:0045005~DNA-templated DNA replication maintenance of fidelity	2	5	0.0866526	ENSRNOG00000027513, ENSRNOG00000002471	32	60	20566	21.4229	1	0.861992	0.861992
GOTERM_BP_FAT	GO:0002476~antigen processing and presentation of endogenous peptide antigen via MHC class Ib	2	5	0.0866526	ENSRNOG00000065254, ENSRNOG00000032664	32	60	20566	21.4229	1	0.861992	0.861992
GOTERM_BP_FAT	GO:0002484~antigen processing and presentation of endogenous peptide antigen via MHC class I via ER pathway	2	5	0.0866526	ENSRNOG00000065254, ENSRNOG00000032664	32	60	20566	21.4229	1	0.861992	0.861992
GOTERM_BP_FAT	GO:0002684~positive regulation of immune system process	5	12.5	0.0868497	ENSRNOG00000065254, ENSRNOG00000000321, ENSRNOG00000065098, ENSRNOG00000015618, ENSRNOG00000032664	32	1125	20566	2.85639	1	0.861992	0.861992
GOTERM_BP_FAT	GO:0071222~cellular response to lipopolysaccharide	3	7.5	0.0876049	ENSRNOG00000065098, ENSRNOG00000013973, ENSRNOG00000015618	32	329	20566	5.86037	1	0.861992	0.861992
GOTERM_BP_FAT	GO:0009887~animal organ morphogenesis	5	12.5	0.0879497	ENSRNOG00000022283, ENSRNOG00000015654, ENSRNOG00000027030, ENSRNOG00000012920, ENSRNOG00000015618	32	1130	20566	2.84375	1	0.861992	0.861992
GOTERM_BP_FAT	GO:0002428~antigen processing and presentation of peptide antigen via MHC class Ib	2	5	0.0880333	ENSRNOG00000065254, ENSRNOG00000032664	32	61	20566	21.0717	1	0.861992	0.861992
GOTERM_BP_FAT	GO:0031399~regulation of protein modification process	5	12.5	0.0883917	ENSRNOG00000010999, ENSRNOG00000015654, ENSRNOG00000000321, ENSRNOG00000065098, ENSRNOG00000015618	32	1132	20566	2.83873	1	0.861992	0.861992
GOTERM_BP_FAT	GO:0040008~regulation of growth	4	10	0.0890933	ENSRNOG00000015654, ENSRNOG00000043098, ENSRNOG00000015618, ENSRNOG00000038047	32	706	20566	3.64129	1	0.861992	0.861992
GOTERM_BP_FAT	GO:0051094~positive regulation of developmental process	6	15	0.089112	ENSRNOG00000015654, ENSRNOG00000000321, ENSRNOG00000065098, ENSRNOG00000013973, ENSRNOG00000027030, ENSRNOG00000015618	32	1601	20566	2.40857	1	0.861992	0.861992
GOTERM_BP_FAT	GO:0032868~response to insulin	3	7.5	0.0898805	ENSRNOG00000015654, ENSRNOG00000065098, ENSRNOG00000027030	32	334	20566	5.77264	1	0.861992	0.861992
GOTERM_BP_FAT	GO:0043069~negative regulation of programmed cell death	5	12.5	0.0899474	ENSRNOG00000013973, ENSRNOG00000013238, ENSRNOG00000015618, ENSRNOG00000029078, ENSRNOG00000038047, ENSRNOG00000065214	32	1139	20566	2.82128	1	0.861992	0.861992
GOTERM_BP_FAT	GO:0009628~response to abiotic stimulus	6	15	0.0900367	ENSRNOG00000022283, ENSRNOG00000015654, ENSRNOG00000000321, ENSRNOG00000013973, ENSRNOG00000027030, ENSRNOG00000015618	32	1606	20566	2.40107	1	0.861992	0.861992
GOTERM_BP_FAT	GO:2000147~positive regulation of cell motility	4	10	0.0902589	ENSRNOG00000065098, ENSRNOG00000013973, ENSRNOG00000015618, ENSRNOG00000014371	32	710	20566	3.62077	1	0.861992	0.861992
GOTERM_BP_FAT	GO:0051251~positive regulation of lymphocyte activation	3	7.5	0.0903378	ENSRNOG00000065254, ENSRNOG00000000321, ENSRNOG00000065098	32	335	20566	5.75541	1	0.861992	0.861992
GOTERM_BP_FAT	GO:0036296~response to increased oxygen levels	2	5	0.0907888	ENSRNOG00000013973, ENSRNOG00000015618	32	63	20566	20.4028	1	0.861992	0.861992
GOTERM_BP_FAT	GO:0002475~antigen processing and presentation via MHC class Ib	2	5	0.0921635	ENSRNOG00000065254, ENSRNOG00000032664	32	64	20566	20.084	1	0.861992	0.861992
GOTERM_BP_FAT	GO:0019885~antigen processing and presentation of endogenous peptide antigen via MHC class I	2	5	0.0921635	ENSRNOG00000065254, ENSRNOG00000032664	32	64	20566	20.084	1	0.861992	0.861992
GOTERM_BP_FAT	GO:0022008~neurogenesis	6	15	0.0926534	ENSRNOG00000022283, ENSRNOG00000000321, ENSRNOG00000065098, ENSRNOG00000027030, ENSRNOG00000043098, ENSRNOG00000015618	32	1620	20566	2.38032	1	0.861992	0.861992
GOTERM_BP_FAT	GO:0034097~response to cytokine	5	12.5	0.0928726	ENSRNOG00000015654, ENSRNOG00000065098, ENSRNOG00000013973, ENSRNOG00000043098, ENSRNOG00000015618	32	1152	20566	2.78944	1	0.861992	0.861992
GOTERM_BP_FAT	GO:0043933~protein-containing complex organization	7	17.5	0.0932097	ENSRNOG00000064882, ENSRNOG00000065254, ENSRNOG00000000321, ENSRNOG00000065098, ENSRNOG00000000542, ENSRNOG00000029078, ENSRNOG00000002471, ENSRNOG00000065214	32	2119	20566	2.12308	1	0.861992	0.861992
GOTERM_BP_FAT	GO:0007162~negative regulation of cell adhesion	3	7.5	0.0944851	ENSRNOG00000000321, ENSRNOG00000065098, ENSRNOG00000014371	32	344	20566	5.60483	1	0.861992	0.861992
GOTERM_BP_FAT	GO:0002833~positive regulation of response to biotic stimulus	3	7.5	0.0944851	ENSRNOG00000000321, ENSRNOG00000065098, ENSRNOG00000015618	32	344	20566	5.60483	1	0.861992	0.861992
GOTERM_BP_FAT	GO:0002483~antigen processing and presentation of endogenous peptide antigen	2	5	0.0949069	ENSRNOG00000065254, ENSRNOG00000032664	32	66	20566	19.4754	1	0.861992	0.861992
GOTERM_BP_FAT	GO:0071219~cellular response to molecule of bacterial origin	3	7.5	0.0949494	ENSRNOG00000065098, ENSRNOG00000013973, ENSRNOG00000015618	32	345	20566	5.58859	1	0.861992	0.861992
GOTERM_BP_FAT	GO:0010721~negative regulation of cell development	3	7.5	0.09588	ENSRNOG00000000321, ENSRNOG00000065098, ENSRNOG00000015618	32	347	20566	5.55638	1	0.864731	0.864731
GOTERM_BP_FAT	GO:0040017~positive regulation of locomotion	4	10	0.096185	ENSRNOG00000065098, ENSRNOG00000013973, ENSRNOG00000015618, ENSRNOG00000014371	32	730	20566	3.52158	1	0.864731	0.864731
GOTERM_BP_FAT	GO:0032731~positive regulation of interleukin-1 beta production	2	5	0.0976422	ENSRNOG00000065098, ENSRNOG00000015618	32	68	20566	18.9026	1	0.869391	0.869391
GOTERM_BP_FAT	GO:0019883~antigen processing and presentation of endogenous antigen	2	5	0.0976422	ENSRNOG00000065254, ENSRNOG00000032664	32	68	20566	18.9026	1	0.869391	0.869391
GOTERM_BP_FAT	GO:0043408~regulation of MAPK cascade	4	10	0.0986004	ENSRNOG00000015654, ENSRNOG00000000321, ENSRNOG00000065098, ENSRNOG00000015618	32	738	20566	3.4834	1	0.869811	0.869811
GOTERM_BP_FAT	GO:1901652~response to peptide	5	12.5	0.0986287	ENSRNOG00000015654, ENSRNOG00000065098, ENSRNOG00000013973, ENSRNOG00000043098, ENSRNOG00000015618	32	1177	20566	2.73019	1	0.869811	0.869811
GOTERM_BP_FAT	GO:0048871~multicellular organismal-level homeostasis	4	10	0.0995127	ENSRNOG00000000321, ENSRNOG00000065098, ENSRNOG00000012920, ENSRNOG00000008334	32	741	20566	3.4693	1	0.873448	0.873448

### Sheet: GO_CC_FAT
Supplemental Table S11. List of GO terms enriched for the common 46 DEGs for all the comparisons.
Category	Term	Count	%	PValue	Genes	List Total	Pop Hits	Pop Total	Fold Enrichment	Bonferroni	Benjamini	FDR
GOTERM_CC_FAT	GO:0009986~cell surface	7	17.5	0.0194191	ENSRNOG00000015654, ENSRNOG00000065254, ENSRNOG00000000321, ENSRNOG00000065098, ENSRNOG00000015618, ENSRNOG00000032664, ENSRNOG00000014371	33	1145	16802	3.11272	0.971259	1	1
GOTERM_CC_FAT	GO:0005615~extracellular space	10	25	0.0195908	ENSRNOG00000015654, ENSRNOG00000065254, ENSRNOG00000065098, ENSRNOG00000013973, ENSRNOG00000027030, ENSRNOG00000004405, ENSRNOG00000012920, ENSRNOG00000015618, ENSRNOG00000032664, ENSRNOG00000014371	33	2219	16802	2.29451	0.972156	1	1
GOTERM_CC_FAT	GO:0009897~external side of plasma membrane	5	12.5	0.0210827	ENSRNOG00000015654, ENSRNOG00000065254, ENSRNOG00000000321, ENSRNOG00000032664, ENSRNOG00000014371	33	561	16802	4.53789	0.978864	1	1
GOTERM_CC_FAT	GO:0005576~extracellular region	11	27.5	0.02958	ENSRNOG00000015654, ENSRNOG00000065254, ENSRNOG00000065098, ENSRNOG00000013973, ENSRNOG00000027030, ENSRNOG00000004405, ENSRNOG00000012920, ENSRNOG00000001006, ENSRNOG00000015618, ENSRNOG00000032664, ENSRNOG00000014371	33	2783	16802	2.01246	0.995638	1	1
GOTERM_CC_FAT	GO:0019897~extrinsic component of plasma membrane	3	7.5	0.0383634	ENSRNOG00000042912, ENSRNOG00000001006, ENSRNOG00000014371	33	163	16802	9.37089	0.999159	1	1
GOTERM_CC_FAT	GO:0005789~endoplasmic reticulum membrane	6	15	0.0561319	ENSRNOG00000001165, ENSRNOG00000065254, ENSRNOG00000048250, ENSRNOG00000013238, ENSRNOG00000018076, ENSRNOG00000032664	33	1106	16802	2.76212	0.999971	1	1
GOTERM_CC_FAT	GO:0098827~endoplasmic reticulum subcompartment	6	15	0.0579368	ENSRNOG00000001165, ENSRNOG00000065254, ENSRNOG00000048250, ENSRNOG00000013238, ENSRNOG00000018076, ENSRNOG00000032664	33	1116	16802	2.73737	0.99998	1	1
GOTERM_CC_FAT	GO:0042175~nuclear outer membrane-endoplasmic reticulum membrane network	6	15	0.0622173	ENSRNOG00000001165, ENSRNOG00000065254, ENSRNOG00000048250, ENSRNOG00000013238, ENSRNOG00000018076, ENSRNOG00000032664	33	1139	16802	2.6821	0.999991	1	1
GOTERM_CC_FAT	GO:0098553~lumenal side of endoplasmic reticulum membrane	2	5	0.0787979	ENSRNOG00000065254, ENSRNOG00000032664	33	43	16802	23.6815	1	1	1
GOTERM_CC_FAT	GO:0019898~extrinsic component of membrane	3	7.5	0.0794949	ENSRNOG00000042912, ENSRNOG00000001006, ENSRNOG00000014371	33	246	16802	6.20916	1	1	1
GOTERM_CC_FAT	GO:0098552~side of membrane	5	12.5	0.0811653	ENSRNOG00000015654, ENSRNOG00000065254, ENSRNOG00000000321, ENSRNOG00000032664, ENSRNOG00000014371	33	869	16802	2.92953	1	1	1
GOTERM_CC_FAT	GO:0098576~lumenal side of membrane	2	5	0.0979685	ENSRNOG00000065254, ENSRNOG00000032664	33	54	16802	18.8575	1	1	1

### Sheet: GO_MF_FAT
Supplemental Table S11. List of GO terms enriched for the common 46 DEGs for all the comparisons.
Category	Term	Count	%	PValue	Genes	List Total	Pop Hits	Pop Total	Fold Enrichment	Bonferroni	Benjamini	FDR
GOTERM_MF_FAT	GO:0070182~DNA polymerase binding	2	5	0.038946	ENSRNOG00000065098, ENSRNOG00000027513	29	27	19058	48.6794	0.999975	1	1
GOTERM_MF_FAT	GO:0030246~carbohydrate binding	3	7.5	0.0709953	ENSRNOG00000000321, ENSRNOG00000012920, ENSRNOG00000001006	29	299	19058	6.5937	1	1	1
GOTERM_MF_FAT	GO:0042277~peptide binding	3	7.5	0.0907839	ENSRNOG00000065254, ENSRNOG00000065098, ENSRNOG00000032664	29	345	19058	5.71454	1	1	1
GOTERM_MF_FAT	GO:0003678~DNA helicase activity	2	5	0.0926295	ENSRNOG00000027513, ENSRNOG00000002471	29	66	19058	19.9143	1	1	1
GOTERM_MF_FAT	GO:0005102~signaling receptor binding	6	15	0.0987782	ENSRNOG00000065254, ENSRNOG00000065098, ENSRNOG00000027030, ENSRNOG00000004405, ENSRNOG00000015618, ENSRNOG00000032664	29	1700	19058	2.31943	1	1	1
