## Supplemental Table S13 for "Comparative transcriptome and variant analyses of the pancreatic islets of a rat model of obese type 2 diabetes identifies a frequently distributed nonsense mutation in the lipocalin 2 gene"

### Sheet: Sheet1
Supplemental Table S13. Lcn2 genotypes among rat strains.
Inbred rat strains (NBRP-Rat deposited):
NBRP No.	Strain name	Genotype		NBRP No.	Strain name	Genotype		NBRP No.	Strain name	Genotype
661	A5M/Khos	Mutant		571	KFRS3B/Kyo	Mutant		375	SHR/Shi	Wildtype
33	ACI/NHok	Mutant		572	KFRS4/Kyo	Wildtype		236	SHR/Ta	Wildtype
1	ACI/NKyo	Mutant		573	KFRS5A/Kyo	Wildtype		732	SHRSP/2Kpo	Wildtype
2	ACI/Nkyo-Lystbg-Kyo	Mutant		574	KFRS6/Kyo	Mutant		238	SHRSP/2Ta	Wildtype
203	ACI/NMna	Mutant		7	KHR/Kyo	Wildtype		441	SHRSP/Ezo	Wildtype
158	ACI/NSlc	Mutant		29	KMI/Tky	Wildtype		194	SHRSP/Izm	Wildtype
465	ACI-Chib/Kyo	Mutant		27	KND/Tky	Wildtype		731	SHRSP/Kpo	Wildtype
34	ACIS/Hok	Mutant		40	KYN/Hok	Wildtype		144	SHRSP/Ngsk	Wildtype
145	AI/Msik	Mutant		28	KZC/Tky	Wildtype		237	SHRSP/Ta	Wildtype
35	ALB/Hok	Wildtype		32	KZ-Leprfa/Tky	Wildtype		239	SHRSR/Ta	Wildtype
576	ALD/Hyo	Wildtype		243	LAA/FDSC	Wildtype		485	SR/JrNgs	Wildtype
605	AMI/Tj	Wildtype		644	LAP/Hshyo	Wildtype		484	SS/JrNgs	Wildtype
260	BB/Ok	Mutant		139	LE/Stm	Wildtype		270	THE/Utp	Wildtype
30	BB/WorTky	Mutant		244	LEA/Hkm	Wildtype		271	TLE/Utp	Wildtype
305	BDIX.Cg-Tal/NemOda	Mutant		41	LEA/Hok	Wildtype		14	TM/Kyo	Wildtype
304	BDIX/NemOda	Mutant		50	LEA/Tj	Wildtype		246	TO/Hkm	Wildtype
577	BHD/Dspe	Wildtype		42	LEC/Hok	Wildtype		46	TO/Hok	Wildtype
37	BN/1Hok	Wildtype		802	LEH/Hkv	Wildtype		15	TRM/Kyo	Wildtype
38	BN/2Hok	Wildtype		245	LEJ/Hkm	Wildtype		16	TRMR/Kyo	Wildtype
165	BN/fKtsSlc	Wildtype		43	LEJ/Hok	Wildtype		217	UPL/Cas	Wildtype
36	BN/fMailHok	Wildtype		507	LEW/CrlCrij	Wildtype		665	UPL/CasTakeu	Wildtype
164	BN/KunKtsSlc	Wildtype		103	LEW/Jms	Wildtype		22	VF/Kyo	Wildtype
664	BN/Seac	Wildtype		150	LEW/SsNSlc	Wildtype		17	W/Kyo	Wildtype
149	BN/SsNSlc	Wildtype		143	MD/Tama	Heterozygote		18	WAG/RijKyo	Wildtype
200	BUF/Mna	Wildtype		160	MES/Slc	Mutant		155	WBN/KobSlc	Mutant
817	CV/Iet	Wildtype		626	MKO/Tami	Wildtype		259	WF/Kop	Wildtype
157	DA/slc	Mutant		372	MPOD/Kyo	Mutant		284	WIAR/Iar	Wildtype
3	DMY/Kyo	Wildtype		101	MV/Opu	Wildtype		79	WKA/Seac	Wildtype
307	DOB/Oda	Wildtype		153	NAR/Slc	Mutant		154	WKAH/HkmSlc	Wildtype
4	DON/Kyo	Wildtype		286	NE/Mave	Mutant		47	WKAH/Hok	Wildtype
93	DOP/Nem	Wildtype		10	NER/Kyo	Wildtype		378	WKY/Ezo	Wildtype
78	DRH/Seac	Wildtype		159	NER/Slc	Wildtype		258	WKY/Hcm	Wildtype
631	DRU/Uubc	Wildtype		44	NIG-III/Hok	Wildtype		510	WKY/NCrlCrlj	Wildtype
777	DWH/Iet	Wildtype		836	NMC/Nrs	Mutant		203	WKY/NMna	Wildtype
5	F344.ACI-Lmx1aqc	Heterozygote		671	ODUR/Odu	Wildtype		240	WKY/Ta	Wildtype
83	F344.Cg-Foxn1rnu/Kyo	Mutant		747	ODURM/Odu	Wildtype		19	WKYO/Kyo	Wildtype
506	F344/DuCrlCrlj	Mutant		670	ODUS/Odu	Wildtype		438	WM/Nrs	Wildtype
156	F344/NSlc	Mutant		162	OM/NSlc	Wildtype		249	WM/Tj	Wildtype
140	F344/Stm	Mutant		818	PL/Iet	Wildtype		439	WMN/Nrs	Wildtype
161	FH/HamSlc	Wildtype		80	PVG/Seac	Wildtype		634	WMS/SimNcp	Mutant
867	FPL/Iet	Wildtype		11	RCS/Kyo	Wildtype		92	WNA/Num	Wildtype
285	GAERS/Mave	Wildtype		220	RICO/Ngs	Wildtype		264	WOKW/K	Wildtype
147	GK/Slc	Wildtype		823	SCR/Sscr	Wildtype		20	WTC/Kyo	Wildtype
368	GRY/Idr	Wildtype		45	SDJ/Hok	Wildtype		24	ZI/Kyo	Wildtype
148	Gunn-Ugt1a1j/Slc	Wildtype		722	SD-Pax6sey2/Mce	Wildtype		25	ZIMY/Kyo	Wildtype
242	HAA/FDSC	Wildtype		151	SDR/Slc	Wildtype
645	HAP/Hshyo	Wildtype		12	SER/Kyo	Wildtype		Other inbred rat strains:
85	HOB/Snk	Mutant		859	SHC/Ta	Wildtype		NBRP No.	Strain name	Genotype
6	HTX/Kyo	Wildtype		81	SHR.ODS-Gulood/Shi	Wildtype		none	SDT/Jcl	Wildtype
152	HWY/Slc	Wildtype		728	SHR/2Kpo	Wildtype		none	ZDF-Leprfa/CrlCrlj (ZDF)	Mutant
8	IS/Kyo	Wildtype		257	SHR/Hcm	Wildtype
9	IS/Kyo-Tlk	Wildtype		716	SHR/HktIzm	Wildtype		Outbred rat strains:
306	KB/Oda	Mutant		727	SHR/Kpo	Wildtype		NBRP No.	Strain name	Genotype
26	KDP/Tky	Wildtype		13	SHR/Kyo	Wildtype		none	Hos:ZFDM-Leprfa (ZFDM)	Mutant
560	KFRS2/Kyo	Wildtype		509	SHR/NCrlCrlj	Wildtype		none	Slc:Zucker-fa/fa (ZF)	Wildtype
570	KFRS3A/Kyo	Wildtype		142	SHR/Nig	Wildtype
NBRP No., The National BioResource Project-Rat deposition number; Mutant, Q137X; Wildtype, Q137; Heterozygote, heterozygous for the Q137X mutation.
